# Spatial and epigenetic programs underlie heterogeneous cellular senescence in the aging liver

**DOI:** 10.64898/2026.11.18.767706

**Authors:** Sainath Mamde, Kelly Yichen Li, Marcos G. Teneche, Jacqueline Olness, Elizabeth Smoot, Colin Kern, Karl N. Miller, Jesus Flores, Zoey Zhao, Pik Ki Lau, Bing Yang, Adarsh Rajesh, Aaron P. Havas, Jacinta Lucero, Jovina Djulamsah, Qian Yang, Charlene Miciano, Jessica Proulx, Rouven Arnold, Michael Alcaraz, Andrew Davis, Armin Gandhi, Laurence Haddadin, Seoyeon Lee, Xiaomeng Gao, Christina Huan Shi, Irene Huang, Carolina Cano Macip, Shanshan Yin, Hillina Berhane, Sha Li, Zong Ming Chua, Bin Li, Amy Li, Kenneth Kim, Diana Jurk, João F. Passos, Quan Zhu, Allen Wang, Bing Ren, Peter D. Adams, Kevin Y. Yip, Nathan R. Zemke

## Abstract

Aging is a complex biological process leading to tissue dysfunction, and driven in part by progressive epigenetic drift, widespread transcriptional dysregulation and cellular senescence. Senescent cells (SnCs) accumulate across tissues in a heterogeneous and cell type-specific manner, yet their molecular signatures and spatial organization within native tissue have not been systematically mapped. Here we combined single-nucleus transcriptomic, epigenomic, three-dimensional (3D) genome and spatial profiling to systematically characterize aging of the mouse liver and associated cellular senescence. Aging was marked by hepatocyte loss, immune cell expansion, erosion of repressive H3K9me3 heterochromatin, alteration of 3D genome organization, and activation of stress-response pathways known to promote senescence. Age-associated SnCs were spatially colocalized within discrete inflammatory microenvironments termed SenSpots. Different SenSpots were dominated by distinct hepatocyte senescence states (senotypes), driven by unique transcription factors, and exhibited distinct lobular zonation. Single-cell DNA methylation profiling revealed a subset of immune cells in aged livers with loss of DNA methylation at constitutive heterochromatin and elevated senescence signatures. AAV-mediated, p21-promoter driven *Stat1* deletion in the aged liver selectively suppressed interferon-responsive senescence programs while pharmacological inhibition of MDM2 attenuated senescence-associated inflammatory signatures. Together, these findings reveal that hepatic senescence is not a uniform state but a set of diverse epigenetically reprogrammed, spatially organized, and pharmacologically modifiable inflammatory niches.
