## Supplementary Table 1 for "Spatial and epigenetic programs underlie heterogeneous cellular senescence in the aging liver"

### Sheet: Multiome
Mouse ID	Sex	Age group	Age (months)	SenNet Dataset ID
1245	Male	Young	5.5	SNT572.WTBJ.643
1246	Male	Young	5.5	SNT484.DLZR.765
1249	Male	Young	5.5	SNT538.RRXW.966
1248	Male	Old	20.5	SNT566.DDLS.234
1251	Male	Old	20.5	SNT953.RZHR.558
1252	Male	Old	20.5	SNT273.LWCW.822
2514	Male	Very old	31.4	SNT695.BGFX.638
2515	Male	Very old	31.4	SNT886.DBVW.384
2516	Male	Very old	31.4	SNT593.KHRJ.937
1255	Female	Young	5.5	SNT463.PCHM.273
1259	Female	Young	5.5	SNT236.BWVH.435
1260	Female	Young	5.5	SNT894.WWMV.847
1257	Female	Old	20.5	SNT384.NVDK.389
1262	Female	Old	20.5	SNT583.FTTV.574
1264	Female	Old	20.5	SNT355.GNQD.368
2554	Female	Very old	30.6	SNT283.DJQH.345
2555	Female	Very old	30.6	SNT366.QKPT.664
2557	Female	Very old	30.6	SNT756.PTBM.485
Data availability: data are available on the SenNet Data Portal (https://data.sennetconsortium.org); search by SenNet ID. Dataset DOI: https://doi.org/10.60586/<SenNet Dataset ID>.

### Sheet: Multiome HDM201
Mouse ID	Sex	Age group	Age (months)	Treatment	SenNet Dataset ID
949	Female	Old	20.6	Vehicle	SNT225.KRQW.225
950	Female	Old	20.6	Vehicle	SNT242.NJPS.873
955	Female	Old	20.6	HDM201	SNT267.WTGM.489
957	Female	Old	20.6	HDM201	SNT375.PZBJ.223
Data availability: data are available on the SenNet Data Portal (https://data.sennetconsortium.org); search by SenNet ID. Dataset DOI: https://doi.org/10.60586/<SenNet Dataset ID>.

### Sheet: MERFISH
Mouse ID	Sex	Age group	Age (months)	MERFISH run	SenNet Dataset ID	SenNet Dataset ID (2nd region)
1250	Male	Young	5.5	M126	SNT969.WMQK.479
1250	Male	Young	5.5	M127	SNT448.JLKC.835
2749	Male	Young	5.3	M194	SNT557.PGSX.834
2749	Male	Young	5.3	M209	SNT584.WQJB.338
3041	Male	Young	4.4	M235	SNT642.RCZZ.838
3041	Male	Young	4.4	M236	SNT633.TKBM.984
3042	Male	Young	4.4	M281
1251	Male	Old	20.5	M126	SNT233.XLCT.497	SNT899.TMRW.483
1251	Male	Old	20.5	M127	SNT787.BGQG.277	SNT538.QKGN.657
2678	Male	Old	22.2	M194	SNT333.LTWW.344
2681	Male	Old	22.2	M281
2845	Male	Very old	28.7	M194	SNT667.JXNS.393
2846	Male	Very old	28.7	M194	SNT695.KZHC.459
2847	Male	Very old	28.7	M194	SNT369.CQDH.482
2950	Female	Young	5.5	M281
2951	Female	Young	5.5	M209	SNT547.BWKH.979
3025	Female	Young	4.9	M235	SNT528.JCJS.249
3025	Female	Young	4.9	M236	SNT432.THGT.489
2945	Female	Old	22.6	M209	SNT862.RFFN.828
2946	Female	Old	22.6	M209	SNT878.GKGL.669
3030	Female	Old	21.8	M235	SNT942.QLTC.499
3030	Female	Old	21.8	M236	SNT924.WBRG.773
2935	Female	Very old	30.6	M209	SNT336.GRWH.478
2936	Female	Very old	30.6	M236	SNT973.HJBB.247
2938	Female	Very old	30.6	M236	SNT732.JSBX.446
Data availability: data are available on the SenNet Data Portal (https://data.sennetconsortium.org); search by SenNet ID. Dataset DOI: https://doi.org/10.60586/<SenNet Dataset ID>.

### Sheet: snm3C
Mouse ID	Sex	Age group	Age (months)	SenNet Dataset ID (library 1)	SenNet Dataset ID (library 2)
2526	Male	Young	5.4
2527	Male	Young	5.4
2519	Male	Old	23.4
2520	Male	Old	23.4
2514	Male	Very old	31.4
2515	Male	Very old	31.4
2567	Female	Young	4.6
2568	Female	Young	4.6
2559	Female	Old	23.6
2554	Female	Very old	30.6
2555	Female	Very old	30.6
Data availability: data are available on the SenNet Data Portal (https://data.sennetconsortium.org); search by SenNet ID. Dataset DOI: https://doi.org/10.60586/<SenNet Dataset ID>.

### Sheet: Paired-Tag
Mouse ID	Sex	Age group	Age (months)	SenNet Dataset ID (H3K27ac_1)	SenNet Dataset ID (H3K27ac_2)	SenNet Dataset ID (H3K27me3_1)	SenNet Dataset ID (H3K27me3_2)	SenNet Dataset ID (H3K9me3_1)	SenNet Dataset ID (H3K9me3_2)
2526	Male	Young	5.4	SNT639.TMBF.544		SNT497.XNFV.926
2528	Male	Young	5.4					SNT553.NKXR.946	SNT264.FBZM.648
2519	Male	Old	23.4	SNT882.GNLL.676		SNT963.TKWR.366
2520	Male	Old	23.4					SNT823.DFFS.789	SNT572.SMWC.754
2515	Male	Very old	31.4	SNT338.TRGZ.434	SNT679.MZDC.583	SNT896.LKRB.248	SNT964.GVCV.358	SNT635.FVWK.775
2516	Male	Very old	31.4	SNT742.JCPW.569	SNT397.VWJB.944	SNT778.GZBH.633	SNT376.MNHQ.524	SNT262.NWTV.834
2569	Female	Young	4.6					SNT569.JGPZ.566	SNT742.GGPS.633
2571	Female	Young	4.6	SNT256.ZHXN.543		SNT289.RMFG.638
2559	Female	Old	23.6					SNT557.CMXN.385	SNT996.TLLK.856
2561	Female	Old	23.6	SNT394.HXWP.325		SNT572.LKHL.286
2556	Female	Very old	30.6	SNT947.GGTM.429	SNT465.SPCV.658	SNT999.PJSZ.358	SNT685.LRZF.587	SNT794.BHRK.758
2557	Female	Very old	30.6	SNT493.NMFD.996	SNT529.TRHL.939	SNT356.FBLC.663	SNT494.RBNN.577	SNT436.MKCJ.692
Data availability: data are available on the SenNet Data Portal (https://data.sennetconsortium.org); search by SenNet ID. Dataset DOI: https://doi.org/10.60586/<SenNet Dataset ID>.
Each SenNet Dataset ID column holds one Paired-Tag library profiling the indicated histone mark (H3K27ac, H3K27me3 or H3K9me3). _1 and _2 are two separate libraries for the same mark from the same tissue section. Empty cells = no library for that mark.
