## Supplementary Table 2 for "Spatial and epigenetic programs underlie heterogeneous cellular senescence in the aging liver"

### Sheet: MERFISH gene panel
gene_name	ensembl_id	SDTMC
Acan	ENSMUSG00000030607	0
Acp5	ENSMUSG00000001348	0
Acsm3	ENSMUSG00000030935	0
Acta2	ENSMUSG00000035783	0
Adgre1	ENSMUSG00000004730	0
Adipoq	ENSMUSG00000022878	0
Afp	ENSMUSG00000054932	0
Ak4	ENSMUSG00000028527	0
Alas2	ENSMUSG00000025270	0
Aldh1a3	ENSMUSG00000015134	1
Alpi	ENSMUSG00000079440	0
Alpl	ENSMUSG00000028766	0
Ang	ENSMUSG00000072115	1
Angptl4	ENSMUSG00000002289	1
Apobec3	ENSMUSG00000009585	1
Aqp1	ENSMUSG00000004655	0
Areg	ENSMUSG00000029378	1
Arhgef3	ENSMUSG00000021895	1
Ascl2	ENSMUSG00000009248	0
Aspg	ENSMUSG00000037686	0
Atp1a2	ENSMUSG00000007097	0
Avil	ENSMUSG00000025432	0
Axl	ENSMUSG00000002602	1
Bmi1	ENSMUSG00000026739	0
Bmp2	ENSMUSG00000027358	1
Bmp6	ENSMUSG00000039004	1
Btg2	ENSMUSG00000020423	1
C1qa	ENSMUSG00000036887	0
C1ql2	ENSMUSG00000036907	0
C1ql3	ENSMUSG00000049630	0
Calb1	ENSMUSG00000028222	0
Canx	ENSMUSG00000020368	0
Car2	ENSMUSG00000027562	0
Car3	ENSMUSG00000027559	0
Cbfa2t3	ENSMUSG00000006362	0
Ccl1	ENSMUSG00000020702	1
Ccl11	ENSMUSG00000020676	1
Ccl20	ENSMUSG00000026166	1
Ccl3	ENSMUSG00000000982	1
Ccl4	ENSMUSG00000018930	1
Ccl5	ENSMUSG00000035042	1
Ccl7	ENSMUSG00000035373	1
Ccl8	ENSMUSG00000009185	1
Ccna2	ENSMUSG00000027715	1
Ccnb1	ENSMUSG00000041431	1
Ccnd1	ENSMUSG00000070348	1
Ccnd2	ENSMUSG00000000184	1
Ccng1	ENSMUSG00000020326	1
Ccr2	ENSMUSG00000049103	0
Cd14	ENSMUSG00000051439	0
Cd19	ENSMUSG00000030724	0
Cd24a	ENSMUSG00000047139	0
Cd34	ENSMUSG00000016494	0
Cd3d	ENSMUSG00000032094	0
Cd3e	ENSMUSG00000032093	0
Cd3g	ENSMUSG00000002033	0
Cd4	ENSMUSG00000023274	0
Cd55	ENSMUSG00000026399	1
Cd5l	ENSMUSG00000015854	0
Cd68	ENSMUSG00000018774	0
Cd79a	ENSMUSG00000003379	0
Cd82	ENSMUSG00000027215	1
Cd8a	ENSMUSG00000053977	0
Cdh5	ENSMUSG00000031871	0
Cdkn1a	ENSMUSG00000023067	1
Cdkn1b	ENSMUSG00000003031	1
Cdkn1c	ENSMUSG00000037664	1
Cdkn2a	ENSMUSG00000044303	1
Cdkn2b	ENSMUSG00000073802	1
Cdkn2c	ENSMUSG00000028551	1
Cdkn2d	ENSMUSG00000096472	1
Ces2e	ENSMUSG00000031886	0
Chga	ENSMUSG00000021194	0
Chst1	ENSMUSG00000027221	0
Clca1	ENSMUSG00000028255	0
Cldn3	ENSMUSG00000070473	0
Cldn5	ENSMUSG00000041378	0
Clec4f	ENSMUSG00000014542	0
Col1a2	ENSMUSG00000029661	1
Cox6a2	ENSMUSG00000030785	0
Cpa3	ENSMUSG00000001865	0
Cpe	ENSMUSG00000037852	1
Cpne7	ENSMUSG00000034796	0
Csad	ENSMUSG00000023044	0
Csf1	ENSMUSG00000014599	1
Csf2	ENSMUSG00000018916	1
Ctnnb1	ENSMUSG00000006932	1
Ctsb	ENSMUSG00000021939	1
Ctsk	ENSMUSG00000028111	0
Cxcl1	ENSMUSG00000029380	1
Cxcl10	ENSMUSG00000034855	1
Cxcl12	ENSMUSG00000061353	1
Cxcl13	ENSMUSG00000023078	1
Cxcl2	ENSMUSG00000058427	1
Cxcl3	ENSMUSG00000029379	1
Cyb561a3	ENSMUSG00000034445	0
Cyp2c55	ENSMUSG00000025002	0
Cyp2f2	ENSMUSG00000052974	0
Dclk1	ENSMUSG00000027797	0
Dcn	ENSMUSG00000019929	0
Ddit4	ENSMUSG00000020108	1
Ddx17	ENSMUSG00000055065	0
Dkk3	ENSMUSG00000030772	0
Dram1	ENSMUSG00000020057	1
Eda2r	ENSMUSG00000034457	1
Edn1	ENSMUSG00000021367	1
Egf	ENSMUSG00000028017	1
Egfr	ENSMUSG00000020122	1
Elf5	ENSMUSG00000027186	0
Emb	ENSMUSG00000021728	0
Enc1	ENSMUSG00000041773	1
Eno2	ENSMUSG00000004267	0
Epcam	ENSMUSG00000045394	0
Epha2	ENSMUSG00000006445	1
Ereg	ENSMUSG00000029377	1
Esam	ENSMUSG00000001946	0
Esm1	ENSMUSG00000042379	1
Ets2	ENSMUSG00000022895	1
F13a1	ENSMUSG00000039109	0
Fas	ENSMUSG00000024778	1
Fcer1a	ENSMUSG00000005339	0
Fcer1g	ENSMUSG00000058715	0
Fcgbp	ENSMUSG00000047730	0
Fdxr	ENSMUSG00000018861	1
Fgf2	ENSMUSG00000037225	1
Fgf23	ENSMUSG00000000182	0
Fgf7	ENSMUSG00000027208	1
Fn1	ENSMUSG00000026193	1
Folr2	ENSMUSG00000032725	0
Gadd45a	ENSMUSG00000036390	1
Gatm	ENSMUSG00000027199	0
Gbp2	ENSMUSG00000028270	1
Gfap	ENSMUSG00000020932	0
Glb1	ENSMUSG00000045594	1
Gpm6a	ENSMUSG00000031517	0
Gsn	ENSMUSG00000026879	1
Gstm3	ENSMUSG00000004038	0
H2-Eb1	ENSMUSG00000060586	0
Hepacam2	ENSMUSG00000044156	0
Hexb	ENSMUSG00000021665	0
Hgf	ENSMUSG00000028864	1
Hist1h2bc	ENSMUSG00000018102	0
Hnf4a	ENSMUSG00000017950	0
Hopx	ENSMUSG00000059325	0
Hpse	ENSMUSG00000035273	1
Hsd17b6	ENSMUSG00000025396	0
Icam1	ENSMUSG00000037405	1
Ier5	ENSMUSG00000056708	1
Ifi203	ENSMUSG00000039997	1
Ifi44	ENSMUSG00000028037	1
Ifih1	ENSMUSG00000026896	1
Ifit1	ENSMUSG00000034459	1
Ifng	ENSMUSG00000055170	1
Igfbp2	ENSMUSG00000039323	1
Igfbp3	ENSMUSG00000020427	1
Igfbp4	ENSMUSG00000017493	1
Igfbp5	ENSMUSG00000026185	1
Igfbp6	ENSMUSG00000023046	1
Igfbp7	ENSMUSG00000036256	1
Il10	ENSMUSG00000016529	1
Il13	ENSMUSG00000020383	1
Il15	ENSMUSG00000031712	1
Il18	ENSMUSG00000039217	1
Il1a	ENSMUSG00000027399	1
Il1b	ENSMUSG00000027398	1
Il6	ENSMUSG00000025746	1
Il7	ENSMUSG00000040329	1
Irf1	ENSMUSG00000018899	1
Irf7	ENSMUSG00000025498	1
Isg15	ENSMUSG00000035692	1
Itga2	ENSMUSG00000015533	1
Itga6	ENSMUSG00000027111	0
Itgam	ENSMUSG00000030786	0
Itgax	ENSMUSG00000030789	0
Itgb1	ENSMUSG00000025809	0
Kcne3	ENSMUSG00000035165	0
Kcnj8	ENSMUSG00000030247	0
Kit	ENSMUSG00000005672	0
Kitl	ENSMUSG00000019966	1
Klf1	ENSMUSG00000054191	0
Klk1	ENSMUSG00000063903	0
Klrb1c	ENSMUSG00000030325	0
Krt14	ENSMUSG00000045545	0
Krt18	ENSMUSG00000023043	0
Krt19	ENSMUSG00000020911	0
Krt5	ENSMUSG00000061527	0
Krt8	ENSMUSG00000049382	0
Laptm5	ENSMUSG00000028581	1
Lepr	ENSMUSG00000057722	0
Lgals4	ENSMUSG00000053964	0
Lgr5	ENSMUSG00000020140	0
Lhfpl3	ENSMUSG00000106379	0
Lmnb1	ENSMUSG00000024590	1
Lpin1	ENSMUSG00000020593	0
Lrig1	ENSMUSG00000030029	0
Ly6c1	ENSMUSG00000079018	0
Ly6d	ENSMUSG00000034634	0
Lyve1	ENSMUSG00000030787	0
Mag	ENSMUSG00000036634	0
Mapre1	ENSMUSG00000027479	0
Matk	ENSMUSG00000004933	0
Mbp	ENSMUSG00000041607	0
Mdm2	ENSMUSG00000020184	1
Meg3	ENSMUSG00000021268	0
Mgst1	ENSMUSG00000008540	0
Mif	ENSMUSG00000033307	1
Mki67	ENSMUSG00000031004	0
Mmp10	ENSMUSG00000047562	1
Mmp13	ENSMUSG00000050578	1
Mmp14	ENSMUSG00000000957	1
Mmp3	ENSMUSG00000043613	1
Mmp9	ENSMUSG00000017737	1
Ms4a1	ENSMUSG00000024673	0
Ms4a3	ENSMUSG00000024681	0
Ms4a4a	ENSMUSG00000101389	1
Msln	ENSMUSG00000063011	0
Mt2	ENSMUSG00000031762	0
Muc2	ENSMUSG00000025515	0
Mx2	ENSMUSG00000023341	1
Nampt	ENSMUSG00000020572	1
Napsa	ENSMUSG00000002204	0
Ndn	ENSMUSG00000033585	1
Nes	ENSMUSG00000004891	0
Ngf	ENSMUSG00000027859	1
Nkg7	ENSMUSG00000004612	0
Nudt7	ENSMUSG00000031767	0
Pcsk1n	ENSMUSG00000039278	0
Pdgfra	ENSMUSG00000029231	0
Pecam1	ENSMUSG00000020717	1
Pgf	ENSMUSG00000004791	1
Phgr1	ENSMUSG00000046804	0
Phlda3	ENSMUSG00000041801	1
Pigf	ENSMUSG00000024145	1
Plau	ENSMUSG00000021822	1
Plaur	ENSMUSG00000046223	1
Plk2	ENSMUSG00000021701	1
Pmaip1	ENSMUSG00000024521	1
Ppm1d	ENSMUSG00000020525	1
Prdm1	ENSMUSG00000038151	1
Prom1	ENSMUSG00000029086	0
Prox1	ENSMUSG00000010175	0
Ptprb	ENSMUSG00000020154	0
Ptprc	ENSMUSG00000026395	0
Pyy	ENSMUSG00000017311	0
Rab31	ENSMUSG00000056515	1
Ramp1	ENSMUSG00000034353	0
Reg4	ENSMUSG00000027876	0
Rpl15	ENSMUSG00000012405	0
Rps19	ENSMUSG00000040952	0
Rras	ENSMUSG00000038387	1
Rtp4	ENSMUSG00000033355	1
Sema3f	ENSMUSG00000034684	1
Serpinb2	ENSMUSG00000062345	1
Serpine1	ENSMUSG00000037411	1
Serpine2	ENSMUSG00000026249	1
Sertad1	ENSMUSG00000008384	1
Sesn2	ENSMUSG00000028893	1
Siglech	ENSMUSG00000051504	0
Slc15a3	ENSMUSG00000024737	1
Slc1a3	ENSMUSG00000005360	0
Slc25a28	ENSMUSG00000040414	1
Slc32a1	ENSMUSG00000037771	0
Slc38a5	ENSMUSG00000031170	0
Smurf2	ENSMUSG00000018363	1
Sost	ENSMUSG00000001494	0
Sox10	ENSMUSG00000033006	0
Sox9	ENSMUSG00000000567	0
Sp7	ENSMUSG00000060284	0
Sparc	ENSMUSG00000018593	1
Spi1	ENSMUSG00000002111	0
Spp1	ENSMUSG00000029304	1
Stat1	ENSMUSG00000026104	1
Susd6	ENSMUSG00000021133	1
Sv2b	ENSMUSG00000053025	0
Tcf21	ENSMUSG00000045680	0
Tert	ENSMUSG00000021611	0
Tgfa	ENSMUSG00000029999	1
Thy1	ENSMUSG00000032011	0
Tm7sf3	ENSMUSG00000040234	1
Tm9sf2	ENSMUSG00000025544	0
Tmem119	ENSMUSG00000054675	0
Tnfaip2	ENSMUSG00000021281	1
Tnfrsf10b	ENSMUSG00000022074	1
Tnfrsf11b	ENSMUSG00000063727	1
Tnfrsf17	ENSMUSG00000022496	0
Tnfrsf1a	ENSMUSG00000030341	1
Tnfrsf1b	ENSMUSG00000028599	1
Tnfrsf23	ENSMUSG00000037613	1
Trp53inp1	ENSMUSG00000028211	1
Trpm5	ENSMUSG00000009246	0
Tspan11	ENSMUSG00000030351	1
Tyrobp	ENSMUSG00000030579	0
Usp18	ENSMUSG00000030107	1
Vegfa	ENSMUSG00000023951	1
Vegfc	ENSMUSG00000031520	1
Vpreb3	ENSMUSG00000000903	0
Vsig4	ENSMUSG00000044206	0
Xist	ENSMUSG00000086503	0
Zc3hav1	ENSMUSG00000029826	1
Zmat3	ENSMUSG00000027663	1

### Sheet: SDTMC gene list
Mouse Gene	Fridman	IFN_SASP	SenMayo	SkmFib	p53_targets	CDKIs	cell_cycle	ISGs
Igfbp4	1	1	1	1	0	0	0	0
Igfbp7	1	1	1	1	0	0	0	0
Serpine1	1	1	1	1	0	0	0	0
Igfbp6	1	1	1	0	0	0	0	0
Mmp13	0	1	1	1	0	0	0	0
Ccl8	0	1	1	1	0	0	0	0
Mmp3	0	1	1	1	0	0	0	0
Cxcl12	0	1	1	1	0	0	0	0
Fgf2	0	1	1	1	0	0	0	0
Mmp9	0	1	1	1	0	0	0	0
Cxcl10	0	1	1	1	0	0	0	0
Ctsb	0	1	1	1	0	0	0	0
Cxcl1	0	1	1	1	0	0	0	0
Mif	0	1	1	1	0	0	0	0
Ereg	0	1	1	1	0	0	0	0
Ccl7	0	1	1	1	0	0	0	0
Igfbp3	0	1	1	1	0	0	0	0
Il6	0	1	1	1	0	0	0	0
Fas	0	1	1	0	1	0	0	0
Kitl	0	0	1	1	1	0	0	0
Pgf	0	0	1	1	1	0	0	0
Irf7	1	1	0	1	0	0	0	1
Apobec3	0	1	0	1	1	0	0	0
Cdkn1a	1	0	0	1	1	1	0	0
Ccl20	0	1	1	0	0	0	0	0
Il1a	0	1	1	0	0	0	0	0
Igfbp2	0	1	1	0	0	0	0	0
Mmp10	0	1	1	0	0	0	0	0
Il10	0	1	1	0	0	0	0	0
Fgf7	0	1	1	0	0	0	0	0
Ccl1	0	1	1	0	0	0	0	0
Csf2	0	1	1	0	0	0	0	0
Il7	0	1	1	0	0	0	0	0
Ccl3	0	1	1	0	0	0	0	0
Tnfrsf1b	0	1	1	0	0	0	0	0
Il1b	0	1	1	0	0	0	0	0
Cxcl3	0	1	1	0	0	0	0	0
Hgf	0	1	1	0	0	0	0	0
Tnfrsf11b	0	1	1	0	0	0	0	0
Icam1	0	1	1	0	0	0	0	0
Ccl5	0	1	1	0	0	0	0	0
Egfr	0	1	1	0	0	0	0	0
Pigf	0	1	1	0	0	0	0	0
Il15	0	1	1	0	0	0	0	0
Egf	0	1	1	0	0	0	0	0
Tnfrsf1a	0	1	1	0	0	0	0	0
Mmp14	0	1	1	0	0	0	0	0
Areg	0	1	1	0	0	0	0	0
Il13	0	1	1	0	0	0	0	0
Igfbp5	1	0	1	0	0	0	0	0
Esm1	1	0	1	0	0	0	0	0
Edn1	0	0	1	1	0	0	0	0
Vegfc	0	0	1	1	0	0	0	0
Cxcl2	0	0	1	1	0	0	0	0
Plaur	0	0	1	1	0	0	0	0
Pecam1	0	0	1	1	0	0	0	0
Bmp2	0	0	1	1	0	0	0	0
Serpine2	0	0	1	1	0	0	0	0
Ang	0	0	1	1	0	0	0	0
Spp1	0	0	1	1	0	0	0	0
Vegfa	0	0	1	1	0	0	0	0
Itga2	0	0	1	1	0	0	0	0
Angptl4	0	0	1	1	0	0	0	0
Axl	0	0	1	1	0	0	0	0
Sema3f	0	0	1	1	0	0	0	0
Ets2	0	0	1	1	0	0	0	0
Cd55	0	0	1	1	0	0	0	0
Il18	0	0	1	1	0	0	0	0
Plau	0	0	1	1	0	0	0	0
Ctnnb1	0	0	1	1	0	0	0	0
Ccl4	0	0	1	1	0	0	0	0
Bmp6	0	0	1	1	0	0	0	0
Csf1	0	0	1	0	1	0	0	0
Fn1	1	1	0	0	0	0	0	0
Stat1	1	1	0	0	0	0	0	0
Ifng	1	1	0	0	0	0	0	0
Isg15	1	1	0	0	0	0	0	1
Ddit4	0	1	0	1	0	0	0	0
Rtp4	0	1	0	1	0	0	0	0
Hpse	0	1	0	1	0	0	0	0
Mx2	0	1	0	1	0	0	0	0
Nampt	0	1	0	1	0	0	0	0
Slc15a3	0	1	0	1	0	0	0	0
Ngf	0	1	0	1	0	0	0	0
Tnfrsf23	0	1	0	1	0	0	0	0
Ifit1	0	1	0	1	0	0	0	1
Ms4a4a	0	1	0	1	0	0	0	0
Usp18	0	1	0	1	0	0	0	1
Gbp2	0	1	0	1	0	0	0	0
Ifih1	0	1	0	1	0	0	0	0
Cxcl13	0	1	0	1	0	0	0	0
Irf1	0	1	0	1	0	0	0	0
Ccl11	0	1	0	1	0	0	0	0
Slc25a28	0	1	0	1	0	0	0	0
Zc3hav1	0	1	0	1	0	0	0	0
Serpinb2	0	1	0	1	0	0	0	0
Col1a2	1	0	0	1	0	0	0	0
Tnfaip2	1	0	0	1	0	0	0	0
Aldh1a3	1	0	0	1	0	0	0	0
Gsn	1	0	0	1	0	0	0	0
Cdkn2b	1	0	0	1	0	1	0	0
Sparc	1	0	0	1	0	0	0	0
Rab31	1	0	0	1	0	0	0	0
Rras	1	0	0	1	0	0	0	0
Ifi203	1	0	0	1	0	0	0	0
Ndn	1	0	0	1	0	0	0	0
Smurf2	1	0	0	1	0	0	0	0
Mdm2	1	0	0	0	1	0	0	0
Plk2	0	0	0	1	1	0	0	0
Ppm1d	0	0	0	1	1	0	0	0
Gadd45a	0	0	0	1	1	0	0	0
Tm7sf3	0	0	0	1	1	0	0	0
Epha2	0	0	0	1	1	0	0	0
Enc1	0	0	0	1	1	0	0	0
Cpe	0	0	0	1	1	0	0	0
Btg2	0	0	0	1	1	0	0	0
Sesn2	0	0	0	1	1	0	0	0
Eda2r	0	0	0	1	1	0	0	0
Susd6	0	0	0	1	1	0	0	0
Tnfrsf10b	0	0	0	1	1	0	0	0
Phlda3	0	0	0	1	1	0	0	0
Laptm5	0	0	0	1	1	0	0	0
Ier5	0	0	0	1	1	0	0	0
Tspan11	0	0	0	1	1	0	0	0
Cd82	0	0	0	1	1	0	0	0
Prdm1	0	0	0	1	1	0	0	0
Tgfa	0	0	0	1	1	0	0	0
Fdxr	0	0	0	1	1	0	0	0
Dram1	0	0	0	1	1	0	0	0
Arhgef3	0	0	0	1	1	0	0	0
Trp53inp1	0	0	0	1	1	0	0	0
Zmat3	0	0	0	1	1	0	0	0
Pmaip1	0	0	0	1	1	0	0	0
Ccng1	0	0	0	1	1	0	0	0
Sertad1	0	0	0	1	1	0	0	0
Cdkn2a	0	0	0	0	0	1	0	0
Cdkn2d	0	0	0	0	0	1	0	0
Cdkn1b	0	0	0	0	0	1	0	0
Cdkn2c	0	0	0	0	0	1	0	0
Cdkn1c	0	0	0	0	0	1	0	0
Glb1	0	0	0	0	0	0	1	0
Lmnb1	0	0	0	0	0	0	1	0
Ccnd1	0	0	0	0	0	0	1	0
Ccnd2	0	0	0	0	0	0	1	0
Ccna2	0	0	0	0	0	0	1	0
Ccnb1	0	0	0	0	0	0	1	0
Ifi44	0	0	0	0	0	0	0	1
