## Supplementary Table 8 for "Spatial and epigenetic programs underlie heterogeneous cellular senescence in the aging liver"

sen_model	n_mice_all	rho_spearman_all	p_spearman_all	r_pearson_all	p_pearson_all	padj_spearman_all	padj_pearson_all	n_mice_min50	rho_spearman_min50	p_spearman_min50	r_pearson_min50	p_pearson_min50	padj_spearman_min50	padj_pearson_min50
Cholangiocytes	18	0.642626404881117	0.00402493382322042	0.466035745045053	0.0512569140462542	0.0140872683812715	0.220371735839214	17	0.601544279704406	0.0106339471756446	0.620679301895506	0.00784446976742167	0.0248125434098373	0.0549112883719517
T_Cells	18	0.459493298854858	0.0550619941553232	0.0764339904209414	0.763077167638574	0.0963584897718155	0.763077167638574	17	0.659519204921128	0.00397327703742206	0.539544951534723	0.0253965842414986	0.0140872683812715	0.0888880448452452
Hepatocytes	18	0.642626404881117	0.00402493382322042	0.446923476072876	0.0629633530969182	0.0140872683812715	0.220371735839214	18	0.642626404881117	0.00402493382322042	0.446923476072876	0.0629633530969182	0.0140872683812715	0.146914490559476
Myeloid	18	0.47213368521878	0.0478923015773087	0.35856466165919	0.143972738447255	0.0963584897718155	0.33486378251175	18	0.47213368521878	0.0478923015773087	0.35856466165919	0.143972738447255	0.0838115277602902	0.251952292282696
Hepatic_stellate_cells	18	0.393444737682317	0.106236857581634	0.283424804379288	0.254407920652367	0.148731600614288	0.356171088913313	18	0.393444737682317	0.106236857581634	0.283424804379288	0.254407920652367	0.148731600614288	0.356171088913313
Endothelial	18	0.196722368841158	0.433982119653605	0.115846740488354	0.647126613024135	0.433982119653605	0.754981048528158	18	0.196722368841158	0.433982119653605	0.115846740488354	0.647126613024135	0.506312472929205	0.754981048528158
B_Cells	18	-0.275411316377622	0.26866108935304	-0.322818829253552	0.191350732863857	0.313437937578546	0.33486378251175	15	-0.13865203469256	0.622152498529597	-0.0604124123501842	0.830646959002655	0.622152498529597	0.830646959002655
