## Supplementary Table 9 for "Spatial and epigenetic programs underlie heterogeneous cellular senescence in the aging liver"

sen_model	mouse	age	age_months	n_cells	n_sen	prop_sen
B_Cells	1246	Young	4	96	3	0.03125
B_Cells	1248	Old	23	305	8	0.0262295081967213
B_Cells	1260	Young	4	149	6	0.0402684563758389
B_Cells	1257	Old	23	129	3	0.0232558139534884
B_Cells	1252	Old	23	156	2	0.0128205128205128
B_Cells	1259	Young	4	61	2	0.0327868852459016
B_Cells	1251	Old	23	105	7	0.0666666666666667
B_Cells	1255	Young	4	103	1	0.00970873786407767
B_Cells	1262	Old	23	90	3	0.0333333333333333
B_Cells	2514	Very Old	30	109	3	0.0275229357798165
B_Cells	2554	Very Old	30	211	2	0.00947867298578199
B_Cells	2515	Very Old	30	339	12	0.0353982300884956
B_Cells	2516	Very Old	30	437	22	0.0503432494279176
B_Cells	2555	Very Old	30	730	11	0.0150684931506849
B_Cells	2557	Very Old	30	322	4	0.0124223602484472
Cholangiocytes	1246	Young	4	109	1	0.0091743119266055
Cholangiocytes	1248	Old	23	196	3	0.0153061224489796
Cholangiocytes	1260	Young	4	299	2	0.00668896321070234
Cholangiocytes	1257	Old	23	231	6	0.025974025974026
Cholangiocytes	1245	Young	4	280	5	0.0178571428571429
Cholangiocytes	1252	Old	23	101	2	0.0198019801980198
Cholangiocytes	1259	Young	4	210	2	0.00952380952380953
Cholangiocytes	1264	Old	23	137	6	0.0437956204379562
Cholangiocytes	1249	Young	4	126	1	0.00793650793650794
Cholangiocytes	1251	Old	23	110	6	0.0545454545454545
Cholangiocytes	1255	Young	4	217	6	0.0276497695852535
Cholangiocytes	1262	Old	23	249	3	0.0120481927710843
Cholangiocytes	2514	Very Old	30	108	6	0.0555555555555556
Cholangiocytes	2554	Very Old	30	439	17	0.0387243735763098
Cholangiocytes	2515	Very Old	30	320	18	0.05625
Cholangiocytes	2516	Very Old	30	113	1	0.00884955752212389
Cholangiocytes	2555	Very Old	30	327	16	0.0489296636085627
Endothelial	1246	Young	4	1811	16	0.00883489784649365
Endothelial	1248	Old	23	2100	15	0.00714285714285714
Endothelial	1260	Young	4	1368	15	0.0109649122807018
Endothelial	1257	Old	23	1785	13	0.00728291316526611
Endothelial	1245	Young	4	1108	8	0.0072202166064982
Endothelial	1252	Old	23	1149	8	0.00696257615317668
Endothelial	1259	Young	4	1129	22	0.0194862710363153
Endothelial	1264	Old	23	861	3	0.00348432055749129
Endothelial	1249	Young	4	840	25	0.0297619047619048
Endothelial	1251	Old	23	1063	14	0.013170272812794
Endothelial	1255	Young	4	1269	25	0.0197005516154452
Endothelial	1262	Old	23	1079	17	0.0157553290083411
Endothelial	2514	Very Old	30	1239	33	0.026634382566586
Endothelial	2554	Very Old	30	712	12	0.0168539325842697
Endothelial	2515	Very Old	30	1529	17	0.0111183780248528
Endothelial	2516	Very Old	30	1303	12	0.00920951650038373
Endothelial	2555	Very Old	30	1270	37	0.0291338582677165
Endothelial	2557	Very Old	30	2471	94	0.03804127883448
Hepatic_stellate_cells	1246	Young	4	619	10	0.0161550888529887
Hepatic_stellate_cells	1248	Old	23	1922	23	0.0119667013527575
Hepatic_stellate_cells	1260	Young	4	280	3	0.0107142857142857
Hepatic_stellate_cells	1257	Old	23	1091	26	0.0238313473877177
Hepatic_stellate_cells	1245	Young	4	291	5	0.0171821305841924
Hepatic_stellate_cells	1252	Old	23	793	24	0.0302648171500631
Hepatic_stellate_cells	1259	Young	4	677	23	0.03397341211226
Hepatic_stellate_cells	1264	Old	23	1219	18	0.014766201804758
Hepatic_stellate_cells	1249	Young	4	504	8	0.0158730158730159
Hepatic_stellate_cells	1251	Old	23	893	34	0.0380739081746921
Hepatic_stellate_cells	1255	Young	4	197	9	0.0456852791878173
Hepatic_stellate_cells	1262	Old	23	1129	18	0.0159433126660762
Hepatic_stellate_cells	2514	Very Old	30	1011	17	0.0168150346191889
Hepatic_stellate_cells	2554	Very Old	30	1245	29	0.0232931726907631
Hepatic_stellate_cells	2515	Very Old	30	978	45	0.0460122699386503
Hepatic_stellate_cells	2516	Very Old	30	1188	22	0.0185185185185185
Hepatic_stellate_cells	2555	Very Old	30	1141	58	0.0508326029798423
Hepatic_stellate_cells	2557	Very Old	30	1789	109	0.0609278926774735
Hepatocytes	1246	Young	4	6127	190	0.0310102823567815
Hepatocytes	1248	Old	23	4235	109	0.0257378984651712
Hepatocytes	1260	Young	4	8878	363	0.0408875872944357
Hepatocytes	1257	Old	23	6737	237	0.0351788629953985
Hepatocytes	1245	Young	4	6771	295	0.0435681583222567
Hepatocytes	1252	Old	23	4028	476	0.118172790466733
Hepatocytes	1259	Young	4	6500	548	0.0843076923076923
Hepatocytes	1264	Old	23	5692	408	0.0716795502459592
Hepatocytes	1249	Young	4	3579	89	0.0248672813635094
Hepatocytes	1251	Old	23	3058	176	0.0575539568345324
Hepatocytes	1255	Young	4	6255	342	0.0546762589928058
Hepatocytes	1262	Old	23	6465	286	0.0442382057231245
Hepatocytes	2514	Very Old	30	3888	254	0.0653292181069959
Hepatocytes	2554	Very Old	30	2961	978	0.330293819655522
Hepatocytes	2515	Very Old	30	4083	463	0.11339701200098
Hepatocytes	2516	Very Old	30	4679	281	0.0600555674289378
Hepatocytes	2555	Very Old	30	3399	388	0.114151220947337
Hepatocytes	2557	Very Old	30	3850	459	0.119220779220779
Myeloid	1246	Young	4	692	9	0.0130057803468208
Myeloid	1248	Old	23	625	9	0.0144
Myeloid	1260	Young	4	246	3	0.0121951219512195
Myeloid	1257	Old	23	809	8	0.00988875154511743
Myeloid	1245	Young	4	183	1	0.00546448087431694
Myeloid	1252	Old	23	477	15	0.0314465408805031
Myeloid	1259	Young	4	360	9	0.025
Myeloid	1264	Old	23	687	10	0.0145560407569141
Myeloid	1249	Young	4	84	4	0.0476190476190476
Myeloid	1251	Old	23	405	27	0.0666666666666667
Myeloid	1255	Young	4	229	6	0.0262008733624454
Myeloid	1262	Old	23	386	13	0.0336787564766839
Myeloid	2514	Very Old	30	440	22	0.05
Myeloid	2554	Very Old	30	1124	24	0.0213523131672598
Myeloid	2515	Very Old	30	1598	44	0.0275344180225282
Myeloid	2516	Very Old	30	556	30	0.0539568345323741
Myeloid	2555	Very Old	30	1060	34	0.0320754716981132
Myeloid	2557	Very Old	30	1542	55	0.0356679636835279
T_Cells	1246	Young	4	151	3	0.0198675496688742
T_Cells	1248	Old	23	266	5	0.018796992481203
T_Cells	1260	Young	4	137	3	0.0218978102189781
T_Cells	1257	Old	23	166	6	0.036144578313253
T_Cells	1245	Young	4	51	1	0.0196078431372549
T_Cells	1252	Old	23	204	4	0.0196078431372549
T_Cells	1259	Young	4	86	1	0.0116279069767442
T_Cells	1264	Old	23	86	1	0.0116279069767442
T_Cells	1251	Old	23	176	6	0.0340909090909091
T_Cells	1255	Young	4	125	1	0.008
T_Cells	1262	Old	23	137	4	0.0291970802919708
T_Cells	2514	Very Old	30	185	15	0.0810810810810811
T_Cells	2554	Very Old	30	326	8	0.0245398773006135
T_Cells	2515	Very Old	30	419	13	0.0310262529832936
T_Cells	2516	Very Old	30	251	7	0.0278884462151394
T_Cells	2555	Very Old	30	504	17	0.0337301587301587
T_Cells	2557	Very Old	30	570	21	0.0368421052631579
