## Supplementary Table 13 for "Spatial and epigenetic programs underlie heterogeneous cellular senescence in the aging liver"

mouse_id	sex	age	celltype	mean_vol_non	mean_vol_snc	n_snc	n_non	n_sections
2950	Female	Young	BCells	1419.9773087573437	1655.1996493541565	45	1524	1
2951	Female	Young	BCells	1204.6714585860116	1316.14495965249	29	970	1
3025	Female	Young	BCells	1303.708245082374	1604.84487904064	47	1598	2
1250	Male	Young	BCells	1486.7033565133588	1333.8215981309759	21	399	2
2749	Male	Young	BCells	1262.716714048494	1094.7983719430963	33	670	2
3041	Male	Young	BCells	1316.8000212719912	1669.6818784596114	78	1541	2
3042	Male	Young	BCells	1253.8724140564448	1385.1157239139525	10	201	1
2945	Female	Old	BCells	1264.5347870245296	1003.8076634609214	3	138	1
2946	Female	Old	BCells	933.1562692694093	920.559600913586	87	3565	1
3030	Female	Old	BCells	1206.2649206558194	1242.7917734523412	111	4554	2
1251	Male	Old	BCells	1542.2673630524268	1694.274618725936	66	2138	2
2678	Male	Old	BCells	1236.482284126583	1561.7568938596894	53	1720	1
2681	Male	Old	BCells	1223.267083256649	1643.1015069676034	81	2618	1
2935	Female	VeryOld	BCells	1336.1229591181327	1865.6497456700401	12	872	1
2936	Female	VeryOld	BCells	1311.3819073201164	1634.223936635361	20	1430	1
2938	Female	VeryOld	BCells	1163.7374300075992	1838.5392071210283	39	2893	1
2845	Male	VeryOld	BCells	1382.178108967652	1936.7387982757098	83	1903	1
2846	Male	VeryOld	BCells	1386.0138993723003	1948.0689494593755	41	936	1
2847	Male	VeryOld	BCells	1059.224114774155	1435.640207411077	40	907	1
2950	Female	Young	Cholangiocytes	1186.8230939004843	1691.198134509488	48	3455	1
2951	Female	Young	Cholangiocytes	1110.1994462022565	1550.154497634798	29	2072	1
3025	Female	Young	Cholangiocytes	1068.4459248115948	1761.5118051141794	55	3969	2
1250	Male	Young	Cholangiocytes	1501.3346708526008	1823.7095544816252	20	1494	2
2749	Male	Young	Cholangiocytes	1165.2442806647455	1986.9625466757288	53	3789	2
3041	Male	Young	Cholangiocytes	1194.4668799915307	1820.9897164374202	38	2779	2
3042	Male	Young	Cholangiocytes	1316.8484115954761	1405.6570889091868	5	398	1
2945	Female	Old	Cholangiocytes	1201.8092641085605	1837.5267730780301	46	1830	1
2946	Female	Old	Cholangiocytes	951.254072402431	1362.673554857313	115	4633	1
3030	Female	Old	Cholangiocytes	1068.8360739376508	1581.8799636308886	200	8027	2
1251	Male	Old	Cholangiocytes	1399.8308490859076	1993.0311035313007	67	2422	2
2678	Male	Old	Cholangiocytes	1389.7524587541554	2166.0415125185173	48	1711	1
2681	Male	Old	Cholangiocytes	1228.3465838675754	1937.8745617330746	50	1785	1
2935	Female	VeryOld	Cholangiocytes	1116.53657235633	1758.654065564137	97	1959	1
2936	Female	VeryOld	Cholangiocytes	1154.8361035536025	1808.2055898184258	208	4209	1
2938	Female	VeryOld	Cholangiocytes	1259.1488922578444	2036.5134818279944	127	2575	1
2845	Male	VeryOld	Cholangiocytes	1246.3720967508414	2142.5716947672886	72	1485	1
2846	Male	VeryOld	Cholangiocytes	1201.4926009432938	1805.6892151749623	113	2326	1
2847	Male	VeryOld	Cholangiocytes	1086.2004642078941	1572.678393668592	80	1652	1
2950	Female	Young	Endothelial	1226.5719407303336	1556.2269147539175	242	14461	1
2951	Female	Young	Endothelial	1133.0601513326844	1367.0056607507881	167	9989	1
3025	Female	Young	Endothelial	1141.7426858423146	1446.8701449150108	279	16686	2
1250	Male	Young	Endothelial	1530.1412490642706	1905.4818292694663	166	12566	2
2749	Male	Young	Endothelial	1159.8040841682803	1462.5784308183584	240	18144	2
3041	Male	Young	Endothelial	1208.5997446792908	1537.1899691940816	220	16659	2
3042	Male	Young	Endothelial	1241.1965001888639	1623.390193385768	48	3650	1
2945	Female	Old	Endothelial	1263.7825940007644	1593.9585174498404	88	9813	1
2946	Female	Old	Endothelial	1096.5459417701647	1231.8847449793918	108	12102	1
3030	Female	Old	Endothelial	1208.6856169545024	1501.5001935867683	274	30638	2
1251	Male	Old	Endothelial	1699.1031986582416	2135.0948740012477	247	28539	2
2678	Male	Old	Endothelial	1388.6746661627226	1819.2453316100255	121	13927	1
2681	Male	Old	Endothelial	1256.2234833884143	1674.5923301123084	149	17179	1
2935	Female	VeryOld	Endothelial	1215.311366003822	1538.780238120224	436	13142	1
2936	Female	VeryOld	Endothelial	1130.506105458431	1367.0308290599023	452	13626	1
2938	Female	VeryOld	Endothelial	1364.4596363720193	1691.6209670019402	540	16277	1
2845	Male	VeryOld	Endothelial	1333.1644875869276	1647.1356528168496	215	13932	1
2846	Male	VeryOld	Endothelial	1310.60489961878	1535.8521473115195	211	13646	1
2847	Male	VeryOld	Endothelial	1188.5596994653074	1518.013145229541	173	11177	1
2950	Female	Young	Hepatic_stellate_cells	1299.3755557545992	1606.7086246439728	337	10768	1
2951	Female	Young	Hepatic_stellate_cells	1286.0774736101578	1533.970152470396	221	7060	1
3025	Female	Young	Hepatic_stellate_cells	1271.979828351688	1564.539721326862	368	11768	2
1250	Male	Young	Hepatic_stellate_cells	1539.8046205533071	1634.2017158715294	85	5123	2
2749	Male	Young	Hepatic_stellate_cells	1288.279449525802	1460.397897919861	165	9980	2
3041	Male	Young	Hepatic_stellate_cells	1401.4134439814939	1588.997669038571	143	8636	2
3042	Male	Young	Hepatic_stellate_cells	1439.5575830417747	1690.6046280114597	33	2000	1
2945	Female	Old	Hepatic_stellate_cells	1401.327343689197	1833.2305203342255	166	9038	1
2946	Female	Old	Hepatic_stellate_cells	1220.8464191505711	1613.975184345766	246	13383	1
3030	Female	Old	Hepatic_stellate_cells	1281.9598349340317	1756.945182641799	499	27174	2
1251	Male	Old	Hepatic_stellate_cells	1644.9675977059796	1821.65863528811	276	12006	2
2678	Male	Old	Hepatic_stellate_cells	1420.7455049663504	1788.2061553896551	177	7686	1
2681	Male	Old	Hepatic_stellate_cells	1402.0618525503635	1841.82996296244	294	12782	1
2935	Female	VeryOld	Hepatic_stellate_cells	1329.6340543758613	1799.2370951832786	519	10536	1
2936	Female	VeryOld	Hepatic_stellate_cells	1228.3480379678201	1736.523441206392	606	12308	1
2938	Female	VeryOld	Hepatic_stellate_cells	1423.7334081269948	1989.874883695232	662	13444	1
2845	Male	VeryOld	Hepatic_stellate_cells	1377.322440809873	1996.289686592613	272	10021	1
2846	Male	VeryOld	Hepatic_stellate_cells	1386.753697698499	2126.487398034887	261	9613	1
2847	Male	VeryOld	Hepatic_stellate_cells	1185.6560340090953	1717.4267993822173	229	8426	1
2950	Female	Young	Hepatocytes	1448.0098422638855	2287.503180227394	2968	48280	1
2951	Female	Young	Hepatocytes	1425.7737948138092	2243.1569046689797	2067	33619	1
3025	Female	Young	Hepatocytes	1420.5920532827151	2339.5343690584014	4167	67773	2
1250	Male	Young	Hepatocytes	1663.464924798005	2846.8024375652485	1530	42385	2
2749	Male	Young	Hepatocytes	1167.804496562887	2337.268427541054	1734	48051	2
3041	Male	Young	Hepatocytes	1204.636125625819	2231.587501260704	1933	53549	2
3042	Male	Young	Hepatocytes	1691.6736104877584	2720.9951139882633	558	15467	1
2945	Female	Old	Hepatocytes	1736.7414370821082	2932.3994283570555	1416	27316	1
2946	Female	Old	Hepatocytes	1287.889334693856	2310.639749563748	1942	37466	1
3030	Female	Old	Hepatocytes	1442.3509746453246	2442.1502824176587	4359	84092	2
1251	Male	Old	Hepatocytes	1868.5844183487193	2632.7753956959523	4353	60396	2
2678	Male	Old	Hepatocytes	2490.051885266162	3402.2376068022645	1457	20212	1
2681	Male	Old	Hepatocytes	1660.6967856816498	2704.7259321476404	2574	35713	1
2935	Female	VeryOld	Hepatocytes	1140.5706024522565	2015.5899217918266	7043	32362	1
2936	Female	VeryOld	Hepatocytes	1709.7926762659497	2359.6504429898555	5654	25976	1
2938	Female	VeryOld	Hepatocytes	1782.5321514067782	2756.657504128657	6021	27664	1
2845	Male	VeryOld	Hepatocytes	1906.8838617050928	3253.4494577467117	2455	28666	1
2846	Male	VeryOld	Hepatocytes	2081.067770924043	3557.703586986815	2033	23733	1
2847	Male	VeryOld	Hepatocytes	2261.3773113523002	3234.247964447396	1403	16376	1
2950	Female	Young	Myeloid	1226.3295893991992	1546.8958833602794	137	6229	1
2951	Female	Young	Myeloid	1197.0380557285619	1473.3052576313999	84	3821	1
3025	Female	Young	Myeloid	1139.217693098963	1503.0161075498656	118	5391	2
1250	Male	Young	Myeloid	1485.0035927370036	1439.099155355751	35	2400	2
2749	Male	Young	Myeloid	1097.9408023432743	1365.1749356983676	75	5017	2
3041	Male	Young	Myeloid	1139.1699489436262	1417.101763438144	59	3947	2
3042	Male	Young	Myeloid	1194.4045257513033	1431.4611583728706	13	899	1
2945	Female	Old	Myeloid	1300.8396399018425	1654.6488699721606	249	14883	1
2946	Female	Old	Myeloid	1115.2970327586902	1488.5787358335795	190	11326	1
3030	Female	Old	Myeloid	1259.1280217265787	1747.347475272561	217	12933	2
1251	Male	Old	Myeloid	1672.6920942248166	1853.5017089942087	348	9934	2
2678	Male	Old	Myeloid	1425.6215331888745	1762.660173057936	652	18615	1
2681	Male	Old	Myeloid	1332.5476505368908	1741.219142066867	226	6440	1
2935	Female	VeryOld	Myeloid	1243.0630377140244	1584.850439148477	362	11562	1
2936	Female	VeryOld	Myeloid	1146.3463765673284	1439.8383410237018	164	5228	1
2938	Female	VeryOld	Myeloid	1414.3614907122544	1828.461324993406	342	10949	1
2845	Male	VeryOld	Myeloid	1356.2182092059543	1393.1779853127027	223	5815	1
2846	Male	VeryOld	Myeloid	1384.9401632036343	1620.4552681451823	369	9615	1
2847	Male	VeryOld	Myeloid	1302.3753367028228	1523.5783740878649	832	21644	1
2950	Female	Young	TCells	1323.976306316718	1640.055030568445	36	2460	1
2951	Female	Young	TCells	1167.2359152459053	1384.9704127977316	26	1782	1
3025	Female	Young	TCells	1209.1643385058087	1410.1272593405038	32	2249	2
1250	Male	Young	TCells	1464.5591357844298	1308.6243381833413	19	614	2
2749	Male	Young	TCells	1288.1011048951405	1172.536330769273	37	1189	2
3041	Male	Young	TCells	1288.4568186078	1309.4767020141335	50	1605	2
3042	Male	Young	TCells	1289.417553335648	1101.7409509155075	6	189	1
2945	Female	Old	TCells	1232.3627379121524	1425.3970151627184	148	5103	1
2946	Female	Old	TCells	956.5578070937019	1009.7061230618042	123	4220	1
3030	Female	Old	TCells	1272.6162013190565	1481.6630837132602	132	4530	2
1251	Male	Old	TCells	1485.5700186128201	1801.4325563027228	64	2697	2
2678	Male	Old	TCells	1365.3435987530308	1848.2749476599074	81	3398	1
2681	Male	Old	TCells	1304.674858613142	1783.0453347713376	34	1447	1
2935	Female	VeryOld	TCells	1251.9089691256559	1652.7980573777193	118	3464	1
2936	Female	VeryOld	TCells	1125.752688863355	1576.8882694178587	110	3230	1
2938	Female	VeryOld	TCells	1355.121925052097	1956.9095450674931	153	4500	1
2845	Male	VeryOld	TCells	1314.6073114894143	1814.1428545208205	125	2917	1
2846	Male	VeryOld	TCells	1285.4205870418382	1775.9461883647696	79	1853	1
2847	Male	VeryOld	TCells	1126.3048612517684	1501.762534592154	131	3066	1
