## Supplementary Table 16 for "Spatial and epigenetic programs underlie heterogeneous cellular senescence in the aging liver"

### Sheet: README
Notes
HOMER known-motif enrichment (findMotifsGenome.pl, mm10) in senescence-associated enhancers per liver cell type (Fig. 4d).
Enhancers: ATAC peaks with senescence-probability correlation padj < 0.05 and |r| > 0.02 that are non-promoter ABC elements (ABC.Score > 0.02) in the same cell type.
Sheets: <CellType>_Gained (accessibility increases with senescence) and <CellType>_Lost (decreases). Cholangiocytes have no lost enhancers.
Motifs with Benjamini q < 0.05, sorted by p-value. fold_enrichment = % target / % background.

### Sheet: Summary
sheet	n_sig_motifs	top8
Hepatocytes_Gained	41	Egr2, Fra2, Fosl2, Fra1, Ap4, Atf3, Jun-AP1, Atoh7
Hepatocytes_Lost	19	RXR, PPARa, LEF1, Tcf3, PPARE, TCFL2, Tcf7, RARa
Cholangiocytes_Gained	76	ETS1, Fli1, Elf4, Etv2, ERG, ETV1, ETV4, ELF3
Myeloid_Gained	95	NFkB-p65, NFkB2-p52, NFkB-p65-Rel, Fos, Atf3, Fra1, AP-1, JunB
Myeloid_Lost	0
TCells_Gained	37	Fra2, NFkB-p65-Rel, Fli1, ERG, JunB, HRE, Etv2, AP-1
TCells_Lost	3	GATA:SCL, TRPS1, Gata4

### Sheet: Hepatocytes_Gained
TF	Motif Name	Consensus	P-value	Log P-value	q_value	n_target_with_motif	pct_target	pct_background	fold_enrichment
Egr2	Egr2(Zf)/Thymocytes-Egr2-ChIP-Seq(GSE34254)/Homer	NGCGTGGGCGGR	1e-08	-20.5	0	42	16.03	5.65	2.84
Fra2	Fra2(bZIP)/Striatum-Fra2-ChIP-Seq(GSE43429)/Homer	GGATGACTCATC	1e-08	-18.64	0	63	24.05	11.43	2.1
Fosl2	Fosl2(bZIP)/3T3L1-Fosl2-ChIP-Seq(GSE56872)/Homer	NATGASTCABNN	1e-08	-18.59	0	52	19.85	8.51	2.33
Fra1	Fra1(bZIP)/BT549-Fra1-ChIP-Seq(GSE46166)/Homer	NNATGASTCATH	1e-07	-16.72	0	65	24.81	12.6	1.97
Ap4	Ap4(bHLH)/AML-Tfap4-ChIP-Seq(GSE45738)/Homer	NAHCAGCTGD	1e-06	-15.57	0	134	51.15	35.55	1.44
Atf3	Atf3(bZIP)/GBM-ATF3-ChIP-Seq(GSE33912)/Homer	DATGASTCATHN	1e-06	-15.38	0	72	27.48	15.13	1.82
Jun-AP1	Jun-AP1(bZIP)/K562-cJun-ChIP-Seq(GSE31477)/Homer	GATGASTCATCN	1e-06	-15.07	0	40	15.27	6.36	2.4
Atoh7	Atoh7(bHLH)/Retina-Atoh7-CutnRun(GSE156756)/Homer	KRRCAGCTGGTS	1e-06	-14.93	0	100	38.17	24.16	1.58
Fos	Fos(bZIP)/TSC-Fos-ChIP-Seq(GSE110950)/Homer	NDATGASTCAYN	1e-06	-14.67	0	65	24.81	13.32	1.86
IRF2	IRF2(IRF)/Erythroblas-IRF2-ChIP-Seq(GSE36985)/Homer	GAAASYGAAASY	1e-06	-14.3	0	23	8.78	2.63	3.34
Tcf12	Tcf12(bHLH)/GM12878-Tcf12-ChIP-Seq(GSE32465)/Homer	VCAGCTGYTG	1e-06	-14.28	0	116	44.27	29.91	1.48
Myf5	Myf5(bHLH)/GM-Myf5-ChIP-Seq(GSE24852)/Homer	BAACAGCTGT	1e-05	-13.46	0.0001	88	33.59	20.96	1.6
BATF	BATF(bZIP)/Th17-BATF-ChIP-Seq(GSE39756)/Homer	DATGASTCAT	1e-05	-13.16	0.0001	67	25.57	14.52	1.76
AP-1	AP-1(bZIP)/ThioMac-PU.1-ChIP-Seq(GSE21512)/Homer	VTGACTCATC	1e-05	-13.11	0.0001	75	28.63	17	1.68
Tcf21	Tcf21(bHLH)/ArterySmoothMuscle-Tcf21-ChIP-Seq(GSE61369)/Homer	NAACAGCTGG	1e-05	-12.94	0.0001	111	42.37	28.92	1.47
Egr1	Egr1(Zf)/K562-Egr1-ChIP-Seq(GSE32465)/Homer	TGCGTGGGYG	1e-05	-12.8	0.0001	90	34.35	21.94	1.57
E2A	E2A(bHLH)/proBcell-E2A-ChIP-Seq(GSE21978)/Homer	DNRCAGCTGY	1e-05	-12.39	0.0001	145	55.34	41.47	1.33
JunB	JunB(bZIP)/DendriticCells-Junb-ChIP-Seq(GSE36099)/Homer	RATGASTCAT	1e-05	-12.38	0.0001	60	22.9	12.74	1.8
MyoG	MyoG(bHLH)/C2C12-MyoG-ChIP-Seq(GSE36024)/Homer	AACAGCTG	1e-05	-12.35	0.0001	118	45.04	31.71	1.42
NeuroG2	NeuroG2(bHLH)/Fibroblast-NeuroG2-ChIP-Seq(GSE75910)/Homer	ACCATCTGTT	1e-05	-11.54	0.0002	138	52.67	39.43	1.34
HEB	HEB(bHLH)/mES-Heb-ChIP-Seq(GSE53233)/Homer	VCAGCTGBNN	0.0001	-10.76	0.0005	169	64.5	51.78	1.25
Ptf1a	Ptf1a(bHLH)/Panc1-Ptf1a-ChIP-Seq(GSE47459)/Homer	ACAGCTGTTN	0.0001	-10.73	0.0005	199	75.95	63.99	1.19
Atoh1	Atoh1(bHLH)/Cerebellum-Atoh1-ChIP-Seq(GSE22111)/Homer	VNRVCAGCTGGY	0.0001	-10.56	0.0005	114	43.51	31.42	1.38
MyoD	MyoD(bHLH)/Myotube-MyoD-ChIP-Seq(GSE21614)/Homer	RRCAGCTGYTSY	0.0001	-10.34	0.0006	91	34.73	23.62	1.47
IRF1	IRF1(IRF)/PBMC-IRF1-ChIP-Seq(GSE43036)/Homer	GAAAGTGAAAGT	0.0001	-10.33	0.0006	22	8.4	3.13	2.68
NFkB-p65-Rel	NFkB-p65-Rel(RHD)/ThioMac-LPS-Expression(GSE23622)/Homer	GGAAATTCCC	0.0001	-9.905	0.0009	14	5.34	1.5	3.56
Ascl2	Ascl2(bHLH)/ESC-Ascl2-ChIP-Seq(GSE97712)/Homer	SSRGCAGCTGCH	0.0001	-9.868	0.0009	118	45.04	33.3	1.35
Ascl1	Ascl1(bHLH)/NeuralTubes-Ascl1-ChIP-Seq(GSE55840)/Homer	NNVVCAGCTGBN	0.0001	-9.704	0.001	147	56.11	44.08	1.27
Olig2	Olig2(bHLH)/Neuron-Olig2-ChIP-Seq(GSE30882)/Homer	RCCATMTGTT	0.0001	-9.228	0.0016	151	57.63	45.96	1.25
Stat3	Stat3(Stat)/mES-Stat3-ChIP-Seq(GSE11431)/Homer	CTTCCGGGAA	0.001	-9.037	0.0019	58	22.14	13.63	1.62
Stat3+il21	Stat3+il21(Stat)/CD4-Stat3-ChIP-Seq(GSE19198)/Homer	SVYTTCCNGGAARB	0.001	-8.978	0.0019	73	27.86	18.46	1.51
ISRE	ISRE(IRF)/ThioMac-LPS-Expression(GSE23622)/Homer	AGTTTCASTTTC	0.001	-8.871	0.0021	13	4.96	1.45	3.42
BHLHA15	BHLHA15(bHLH)/NIH3T3-BHLHB8.HA-ChIP-Seq(GSE119782)/Homer	NAMCAGCTGK	0.001	-7.367	0.009	124	47.33	37.38	1.27
Twist2	Twist2(bHLH)/Myoblast-Twist2.Ty1-ChIP-Seq(GSE127998)/Homer	MCAGCTGBYH	0.001	-7.353	0.009	142	54.2	44.09	1.23
NeuroD1	NeuroD1(bHLH)/Islet-NeuroD1-ChIP-Seq(GSE30298)/Homer	GCCATCTGTT	0.001	-7.023	0.012	87	33.21	24.47	1.36
ZBTB18	ZBTB18(Zf)/HEK293-ZBTB18.GFP-ChIP-Seq(GSE58341)/Homer	AACATCTGGA	0.001	-7.019	0.012	57	21.76	14.42	1.51
IRF8	IRF8(IRF)/BMDM-IRF8-ChIP-Seq(GSE77884)/Homer	GRAASTGAAAST	0.01	-6.601	0.0173	32	12.21	6.92	1.76
KLF14	KLF14(Zf)/HEK293-KLF14.GFP-ChIP-Seq(GSE58341)/Homer	RGKGGGCGKGGC	0.01	-6.23	0.0245	160	61.07	52.02	1.17
Tbx21	Tbx21(T-box)/GM12878-TBX21-ChIP-Seq(Encode)/Homer	AGGTGTGAAA	0.01	-6.07	0.028	71	27.1	19.7	1.38
TCF4	TCF4(bHLH)/SHSY5Y-TCF4-ChIP-Seq(GSE96915)/Homer	SMCATCTGKH	0.01	-5.908	0.0321	127	48.47	39.81	1.22
NFAT	NFAT(RHD)/Jurkat-NFATC1-ChIP-Seq(Jolma_et_al.)/Homer	ATTTTCCATT	0.01	-5.485	0.0477	60	22.9	16.43	1.39

### Sheet: Hepatocytes_Lost
TF	Motif Name	Consensus	P-value	Log P-value	q_value	n_target_with_motif	pct_target	pct_background	fold_enrichment
RXR	RXR(NR),DR1/3T3L1-RXR-ChIP-Seq(GSE13511)/Homer	TAGGGCAAAGGTCA	1e-07	-17.55	0	233	54.31	41.1	1.32
PPARa	PPARa(NR),DR1/Liver-Ppara-ChIP-Seq(GSE47954)/Homer	VNAGGKCAAAGGTCA	1e-07	-16.58	0	242	56.41	43.57	1.29
LEF1	LEF1(HMG)/H1-LEF1-ChIP-Seq(GSE64758)/Homer	CCTTTGATST	1e-06	-15.49	0	123	28.67	18.49	1.55
Tcf3	Tcf3(HMG)/mES-Tcf3-ChIP-Seq(GSE11724)/Homer	ASWTCAAAGG	1e-05	-13.35	0.0002	62	14.45	7.72	1.87
PPARE	PPARE(NR),DR1/3T3L1-Pparg-ChIP-Seq(GSE13511)/Homer	TGACCTTTGCCCCA	1e-05	-12.97	0.0002	205	47.79	36.85	1.3
TCFL2	TCFL2(HMG)/K562-TCF7L2-ChIP-Seq(GSE29196)/Homer	ACWTCAAAGG	0.0001	-10.85	0.0015	29	6.76	2.83	2.39
Tcf7	Tcf7(HMG)/GM12878-TCF7-ChIP-Seq(Encode)/Homer	CTTTGATGTGSB	0.0001	-10.66	0.0016	68	15.85	9.52	1.66
RARa	RARa(NR)/K562-RARa-ChIP-Seq(Encode)/Homer	TTGAMCTTTG	0.0001	-10.01	0.0026	354	82.52	74.45	1.11
GATA3	GATA3(Zf)/iTreg-Gata3-ChIP-Seq(GSE20898)/Homer	AGATAASR	0.001	-8.53	0.0104	188	43.82	35.41	1.24
CEBP:AP1	CEBP:AP1(bZIP)/ThioMac-CEBPb-ChIP-Seq(GSE21512)/Homer	DRTGTTGCAA	0.001	-8.221	0.0127	128	29.84	22.53	1.32
Gata6	Gata6(Zf)/HUG1N-GATA6-ChIP-Seq(GSE51936)/Homer	YCTTATCTBN	0.001	-7.343	0.0278	129	30.07	23.22	1.3
EAR2	EAR2(NR)/K562-NR2F6-ChIP-Seq(Encode)/Homer	NRBCARRGGTCA	0.001	-7	0.0359	218	50.82	43.21	1.18
Gata2	Gata2(Zf)/K562-GATA2-ChIP-Seq(GSE18829)/Homer	BBCTTATCTS	0.001	-6.986	0.0359	102	23.78	17.72	1.34
bHLHE40	bHLHE40(bHLH)/HepG2-BHLHE40-ChIP-Seq(GSE31477)/Homer	KCACGTGMCN	0.01	-6.9	0.0359	45	10.49	6.45	1.63
CEBP	CEBP(bZIP)/ThioMac-CEBPb-ChIP-Seq(GSE21512)/Homer	ATTGCGCAAC	0.01	-6.711	0.0383	127	29.6	23.16	1.28
Gata4	Gata4(Zf)/Heart-Gata4-ChIP-Seq(GSE35151)/Homer	NBWGATAAGR	0.01	-6.583	0.0408	137	31.93	25.39	1.26
c-Myc	c-Myc(bHLH)/LNCAP-cMyc-ChIP-Seq(Unpublished)/Homer	VCCACGTG	0.01	-6.539	0.0408	57	13.29	8.85	1.5
CLOCK	CLOCK(bHLH)/Liver-Clock-ChIP-Seq(GSE39860)/Homer	GHCACGTG	0.01	-6.425	0.0425	78	18.18	13.07	1.39
Gata1	Gata1(Zf)/K562-GATA1-ChIP-Seq(GSE18829)/Homer	SAGATAAGRV	0.01	-6.381	0.0425	92	21.45	15.96	1.34

### Sheet: Cholangiocytes_Gained
TF	Motif Name	Consensus	P-value	Log P-value	q_value	n_target_with_motif	pct_target	pct_background	fold_enrichment
ETS1	ETS1(ETS)/Jurkat-ETS1-ChIP-Seq(GSE17954)/Homer	ACAGGAAGTG	1e-62	-144.8	0	988	47.91	30.21	1.59
Fli1	Fli1(ETS)/CD8-FLI-ChIP-Seq(GSE20898)/Homer	NRYTTCCGGH	1e-59	-137.5	0	1059	51.36	33.79	1.52
Elf4	Elf4(ETS)/BMDM-Elf4-ChIP-Seq(GSE88699)/Homer	ACTTCCKGKT	1e-56	-131	0	960	46.56	29.81	1.56
Etv2	Etv2(ETS)/ES-ER71-ChIP-Seq(GSE59402)/Homer	NNAYTTCCTGHN	1e-55	-128.8	0	911	44.18	27.82	1.59
ERG	ERG(ETS)/VCaP-ERG-ChIP-Seq(GSE14097)/Homer	ACAGGAAGTG	1e-51	-117.9	0	1246	60.43	43.81	1.38
ETV1	ETV1(ETS)/GIST48-ETV1-ChIP-Seq(GSE22441)/Homer	AACCGGAAGT	1e-49	-113.1	0	1154	55.97	39.78	1.41
ETV4	ETV4(ETS)/HepG2-ETV4-ChIP-Seq(ENCODE)/Homer	ACCGGAAGTG	1e-48	-111.8	0	1055	51.16	35.29	1.45
ELF3	ELF3(ETS)/PDAC-ELF3-ChIP-Seq(GSE64557)/Homer	ANCAGGAAGT	1e-44	-103.5	0	702	34.04	20.61	1.65
GABPA	GABPA(ETS)/Jurkat-GABPa-ChIP-Seq(GSE17954)/Homer	RACCGGAAGT	1e-44	-101.4	0	881	42.73	28.27	1.51
EHF	EHF(ETS)/LoVo-EHF-ChIP-Seq(GSE49402)/Homer	AVCAGGAAGT	1e-43	-101.2	0	1038	50.34	35.27	1.43
EWS:ERG-fusion	EWS:ERG-fusion(ETS)/CADO_ES1-EWS:ERG-ChIP-Seq(SRA014231)/Homer	ATTTCCTGTN	1e-41	-96.25	0	656	31.81	19.18	1.66
PU.1	PU.1(ETS)/ThioMac-PU.1-ChIP-Seq(GSE21512)/Homer	AGAGGAAGTG	1e-41	-94.94	0	527	25.56	14.2	1.8
ELF5	ELF5(ETS)/T47D-ELF5-ChIP-Seq(GSE30407)/Homer	ACVAGGAAGT	1e-40	-94.33	0	681	33.03	20.31	1.63
Ets1-distal	Ets1-distal(ETS)/CD4+-PolII-ChIP-Seq(Barski_et_al.)/Homer	MACAGGAAGT	1e-32	-75.37	0	385	18.67	9.91	1.88
SpiB	SpiB(ETS)/OCILY3-SPIB-ChIP-Seq(GSE56857)/Homer	AAAGRGGAAGTG	1e-30	-69.39	0	277	13.43	6.39	2.1
IRF8	IRF8(IRF)/BMDM-IRF8-ChIP-Seq(GSE77884)/Homer	GRAASTGAAAST	1e-27	-62.78	0	329	15.96	8.51	1.88
ELF1	ELF1(ETS)/Jurkat-ELF1-ChIP-Seq(SRA014231)/Homer	AVCCGGAAGT	1e-25	-58.75	0	566	27.45	18	1.52
EWS:FLI1-fusion	EWS:FLI1-fusion(ETS)/SK_N_MC-EWS:FLI1-ChIP-Seq(SRA014231)/Homer	VACAGGAAAT	1e-24	-55.54	0	557	27.01	17.88	1.51
IRF3	IRF3(IRF)/BMDM-Irf3-ChIP-Seq(GSE67343)/Homer	AGTTTCAKTTTC	1e-23	-55.14	0	306	14.84	8.07	1.84
PU.1:IRF8	PU.1:IRF8(ETS:IRF)/pDC-Irf8-ChIP-Seq(GSE66899)/Homer	GGAAGTGAAAST	1e-22	-52.81	0	216	10.48	5.02	2.09
Elk1	Elk1(ETS)/Hela-Elk1-ChIP-Seq(GSE31477)/Homer	HACTTCCGGY	1e-20	-48.07	0	570	27.64	19.02	1.45
Elk4	Elk4(ETS)/Hela-Elk4-ChIP-Seq(GSE31477)/Homer	NRYTTCCGGY	1e-19	-44.85	0	564	27.35	19.06	1.43
ETS	ETS(ETS)/Promoter/Homer	AACCGGAAGT	1e-18	-42.49	0	375	18.19	11.48	1.58
SPDEF	SPDEF(ETS)/VCaP-SPDEF-ChIP-Seq(SRA014231)/Homer	ASWTCCTGBT	1e-17	-40.63	0	775	37.58	28.71	1.31
IRF1	IRF1(IRF)/PBMC-IRF1-ChIP-Seq(GSE43036)/Homer	GAAAGTGAAAGT	1e-17	-40.39	0	171	8.29	4.03	2.06
PU.1-IRF	PU.1-IRF(ETS:IRF)/Bcell-PU.1-ChIP-Seq(GSE21512)/Homer	MGGAAGTGAAAC	1e-16	-37.37	0	844	40.93	32.21	1.27
IRF2	IRF2(IRF)/Erythroblas-IRF2-ChIP-Seq(GSE36985)/Homer	GAAASYGAAASY	1e-15	-35.79	0	150	7.27	3.52	2.07
ISRE	ISRE(IRF)/ThioMac-LPS-Expression(GSE23622)/Homer	AGTTTCASTTTC	1e-14	-32.62	0	98	4.75	1.97	2.41
NFkB-p65-Rel	NFkB-p65-Rel(RHD)/ThioMac-LPS-Expression(GSE23622)/Homer	GGAAATTCCC	1e-11	-26.45	0	95	4.61	2.09	2.21
NFkB-p65	NFkB-p65(RHD)/GM12787-p65-ChIP-Seq(GSE19485)/Homer	WGGGGATTTCCC	1e-09	-21.56	0	376	18.23	13.41	1.36
Bach2	Bach2(bZIP)/OCILy7-Bach2-ChIP-Seq(GSE44420)/Homer	TGCTGAGTCA	1e-08	-19.08	0	195	9.46	6.18	1.53
NFkB2-p52	NFkB2-p52(RHD)/U266-NFKB2-ChIP-seq(GSE230466)/Homer	VGGGRATTYCCC	1e-07	-18.18	0	300	14.55	10.58	1.38
T1ISRE	T1ISRE(IRF)/ThioMac-Ifnb-Expression/Homer	ACTTTCGTTTCT	1e-07	-17.57	0	24	1.16	0.29	4
Fosl2	Fosl2(bZIP)/3T3L1-Fosl2-ChIP-Seq(GSE56872)/Homer	NATGASTCABNN	1e-07	-17.44	0	295	14.31	10.44	1.37
Stat3+il21	Stat3+il21(Stat)/CD4-Stat3-ChIP-Seq(GSE19198)/Homer	SVYTTCCNGGAARB	1e-06	-15.9	0	483	23.42	18.84	1.24
Jun-AP1	Jun-AP1(bZIP)/K562-cJun-ChIP-Seq(GSE31477)/Homer	GATGASTCATCN	1e-06	-15.79	0	234	11.35	8.08	1.4
Fra1	Fra1(bZIP)/BT549-Fra1-ChIP-Seq(GSE46166)/Homer	NNATGASTCATH	1e-06	-13.87	0	391	18.96	15.07	1.26
ETS:RUNX	ETS:RUNX(ETS,Runt)/Jurkat-RUNX1-ChIP-Seq(GSE17954)/Homer	RCAGGATGTGGT	1e-05	-13.67	0	92	4.46	2.62	1.7
Fra2	Fra2(bZIP)/Striatum-Fra2-ChIP-Seq(GSE43429)/Homer	GGATGACTCATC	1e-05	-12.57	0	352	17.07	13.55	1.26
BATF	BATF(bZIP)/Th17-BATF-ChIP-Seq(GSE39756)/Homer	DATGASTCAT	1e-05	-12.01	0.0001	422	20.47	16.75	1.22
Atf3	Atf3(bZIP)/GBM-ATF3-ChIP-Seq(GSE33912)/Homer	DATGASTCATHN	1e-05	-11.8	0.0001	431	20.9	17.19	1.22
AP-1	AP-1(bZIP)/ThioMac-PU.1-ChIP-Seq(GSE21512)/Homer	VTGACTCATC	0.0001	-11.37	0.0001	465	22.55	18.8	1.2
Fos	Fos(bZIP)/TSC-Fos-ChIP-Seq(GSE110950)/Homer	NDATGASTCAYN	0.0001	-11.35	0.0001	396	19.2	15.7	1.22
JunB	JunB(bZIP)/DendriticCells-Junb-ChIP-Seq(GSE36099)/Homer	RATGASTCAT	0.0001	-11.32	0.0001	377	18.28	14.86	1.23
MafB	MafB(bZIP)/BMM-Mafb-ChIP-Seq(GSE75722)/Homer	WNTGCTGASTCAGCANWTTY	0.0001	-10.92	0.0002	260	12.61	9.78	1.29
STAT4	STAT4(Stat)/CD4-Stat4-ChIP-Seq(GSE22104)/Homer	NYTTCCWGGAAR	0.0001	-9.883	0.0005	531	25.75	22.12	1.16
MafK	MafK(bZIP)/C2C12-MafK-ChIP-Seq(GSE36030)/Homer	GCTGASTCAGCA	0.0001	-9.829	0.0005	180	8.73	6.51	1.34
KLF1	KLF1(Zf)/HUDEP2-KLF1-CutnRun(GSE136251)/Homer	VDGGGYGGGGCY	0.0001	-9.697	0.0006	767	37.2	33.16	1.12
MafA	MafA(bZIP)/Islet-MafA-ChIP-Seq(GSE30298)/Homer	TGCTGACTCA	0.0001	-9.614	0.0006	487	23.62	20.16	1.17
Sp2	Sp2(Zf)/HEK293-Sp2.eGFP-ChIP-Seq(Encode)/Homer	YGGCCCCGCCCC	0.0001	-9.599	0.0006	1094	53.06	48.83	1.09
KLF6	KLF6(Zf)/PDAC-KLF6-ChIP-Seq(GSE64557)/Homer	MKGGGYGTGGCC	0.0001	-9.568	0.0006	814	39.48	35.41	1.11
Stat3	Stat3(Stat)/mES-Stat3-ChIP-Seq(GSE11431)/Homer	CTTCCGGGAA	0.0001	-9.251	0.0009	359	17.41	14.43	1.21
STAT1	STAT1(Stat)/HelaS3-STAT1-ChIP-Seq(GSE12782)/Homer	NATTTCCNGGAAAT	0.001	-9.139	0.001	193	9.36	7.15	1.31
Klf15	Klf15(Zf)/Liver-Klf15-ChIP-Seq(GSE166083)/Homer	RGGGGGCGGGGC	0.001	-8.948	0.0011	880	42.68	38.72	1.1
STAT6	STAT6(Stat)/CD4-Stat6-ChIP-Seq(GSE22104)/Homer	ABTTCYYRRGAA	0.001	-8.749	0.0014	274	13.29	10.74	1.24
PRDM1	PRDM1(Zf)/Hela-PRDM1-ChIP-Seq(GSE31477)/Homer	ACTTTCACTTTC	0.001	-8.507	0.0017	329	15.96	13.23	1.21
NFkB-p50,p52	NFkB-p50,p52(RHD)/Monocyte-p50-ChIP-Chip(Schreiber_et_al.)/Homer	GGGGGAATCCCC	0.001	-8.116	0.0025	102	4.95	3.46	1.43
Klf4	Klf4(Zf)/mES-Klf4-ChIP-Seq(GSE11431)/Homer	GCCACACCCA	0.001	-7.989	0.0028	328	15.91	13.29	1.2
KLF3	KLF3(Zf)/MEF-Klf3-ChIP-Seq(GSE44748)/Homer	NRGCCCCRCCCHBNN	0.001	-7.389	0.0049	489	23.71	20.76	1.14
Sp5	Sp5(Zf)/mES-Sp5.Flag-ChIP-Seq(GSE72989)/Homer	RGKGGGCGGAGC	0.001	-7.148	0.0062	876	42.48	39.05	1.09
EKLF	EKLF(Zf)/Erythrocyte-Klf1-ChIP-Seq(GSE20478)/Homer	NWGGGTGTGGCY	0.001	-7.145	0.0062	166	8.05	6.28	1.28
NF-E2	NF-E2(bZIP)/K562-NFE2-ChIP-Seq(GSE31477)/Homer	GATGACTCAGCA	0.01	-6.795	0.0085	62	3.01	1.98	1.52
KLF5	KLF5(Zf)/LoVo-KLF5-ChIP-Seq(GSE49402)/Homer	DGGGYGKGGC	0.01	-6.766	0.0086	949	46.02	42.67	1.08
Bach1	Bach1(bZIP)/K562-Bach1-ChIP-Seq(GSE31477)/Homer	AWWNTGCTGAGTCAT	0.01	-6.722	0.0089	55	2.67	1.72	1.55
Oct2	Oct2(POU,Homeobox)/Bcell-Oct2-ChIP-Seq(GSE21512)/Homer	ATATGCAAAT	0.01	-6.603	0.0099	108	5.24	3.89	1.35
Klf9	Klf9(Zf)/GBM-Klf9-ChIP-Seq(GSE62211)/Homer	GCCACRCCCACY	0.01	-6.281	0.0134	390	18.91	16.48	1.15
Foxo1	Foxo1(Forkhead)/RAW-Foxo1-ChIP-Seq(Fan_et_al.)/Homer	CTGTTTAC	0.01	-6.088	0.016	934	45.3	42.18	1.07
STAT5	STAT5(Stat)/mCD4+-Stat5-ChIP-Seq(GSE12346)/Homer	RTTTCTNAGAAA	0.01	-5.677	0.0238	208	10.09	8.37	1.21
NFATC2	NFATC2(RHD)/Islets-NFATC2-ChIP-Seq(GSE158496)/Homer	WTTTTCCATTGS	0.01	-5.349	0.0325	902	43.74	40.9	1.07
KLF10	KLF10(Zf)/HEK293-KLF10.GFP-ChIP-Seq(GSE58341)/Homer	GGGGGTGTGTCC	0.01	-5.199	0.0372	486	23.57	21.24	1.11
Bcl6	Bcl6(Zf)/Liver-Bcl6-ChIP-Seq(GSE31578)/Homer	NNNCTTTCCAGGAAA	0.01	-5.155	0.0384	728	35.31	32.66	1.08
Mef2a	Mef2a(MADS)/HL1-Mef2a.biotin-ChIP-Seq(GSE21529)/Homer	CYAAAAATAG	0.01	-5.051	0.042	176	8.54	7.07	1.21
c-Jun-CRE	c-Jun-CRE(bZIP)/K562-cJun-ChIP-Seq(GSE31477)/Homer	ATGACGTCATCY	0.01	-5.047	0.042	196	9.51	7.97	1.19
Atf2	Atf2(bZIP)/3T3L1-Atf2-ChIP-Seq(GSE56872)/Homer	NRRTGACGTCAT	0.01	-5.027	0.042	211	10.23	8.64	1.18
STAT6	STAT6(Stat)/Macrophage-Stat6-ChIP-Seq(GSE38377)/Homer	TTCCKNAGAA	0.01	-4.935	0.0453	269	13.05	11.29	1.16
Mef2b	Mef2b(MADS)/HEK293-Mef2b.V5-ChIP-Seq(GSE67450)/Homer	GCTATTTTTGGM	0.01	-4.838	0.0492	324	15.71	13.83	1.14

### Sheet: Myeloid_Gained
TF	Motif Name	Consensus	P-value	Log P-value	q_value	n_target_with_motif	pct_target	pct_background	fold_enrichment
NFkB-p65	NFkB-p65(RHD)/GM12787-p65-ChIP-Seq(GSE19485)/Homer	WGGGGATTTCCC	1e-62	-143.4	0	586	25.34	12.51	2.03
NFkB2-p52	NFkB2-p52(RHD)/U266-NFKB2-ChIP-seq(GSE230466)/Homer	VGGGRATTYCCC	1e-53	-122.4	0	436	18.85	8.6	2.19
NFkB-p65-Rel	NFkB-p65-Rel(RHD)/ThioMac-LPS-Expression(GSE23622)/Homer	GGAAATTCCC	1e-46	-106.5	0	155	6.7	1.65	4.06
Fos	Fos(bZIP)/TSC-Fos-ChIP-Seq(GSE110950)/Homer	NDATGASTCAYN	1e-30	-70.67	0	667	28.84	18.84	1.53
Atf3	Atf3(bZIP)/GBM-ATF3-ChIP-Seq(GSE33912)/Homer	DATGASTCATHN	1e-28	-65.4	0	714	30.87	20.96	1.47
Fra1	Fra1(bZIP)/BT549-Fra1-ChIP-Seq(GSE46166)/Homer	NNATGASTCATH	1e-27	-62.53	0	631	27.28	18.06	1.51
AP-1	AP-1(bZIP)/ThioMac-PU.1-ChIP-Seq(GSE21512)/Homer	VTGACTCATC	1e-27	-62.29	0	763	32.99	23.05	1.43
JunB	JunB(bZIP)/DendriticCells-Junb-ChIP-Seq(GSE36099)/Homer	RATGASTCAT	1e-24	-56.93	0	621	26.85	18.09	1.48
BATF	BATF(bZIP)/Th17-BATF-ChIP-Seq(GSE39756)/Homer	DATGASTCAT	1e-24	-55.78	0	691	29.87	20.81	1.44
Fra2	Fra2(bZIP)/Striatum-Fra2-ChIP-Seq(GSE43429)/Homer	GGATGACTCATC	1e-24	-55.53	0	573	24.77	16.42	1.51
Fosl2	Fosl2(bZIP)/3T3L1-Fosl2-ChIP-Seq(GSE56872)/Homer	NATGASTCABNN	1e-23	-54.92	0	459	19.84	12.36	1.61
Jun-AP1	Jun-AP1(bZIP)/K562-cJun-ChIP-Seq(GSE31477)/Homer	GATGASTCATCN	1e-20	-46.66	0	361	15.61	9.45	1.65
NFIL3	NFIL3(bZIP)/HepG2-NFIL3-ChIP-Seq(Encode)/Homer	VTTACGTAAYNNNNN	1e-20	-46.17	0	538	23.26	15.82	1.47
Atf1	Atf1(bZIP)/K562-ATF1-ChIP-Seq(GSE31477)/Homer	GATGACGTCA	1e-18	-41.74	0	524	22.65	15.64	1.45
CEBP	CEBP(bZIP)/ThioMac-CEBPb-ChIP-Seq(GSE21512)/Homer	ATTGCGCAAC	1e-16	-39.09	0	581	25.12	18.01	1.39
NFkB-p50,p52	NFkB-p50,p52(RHD)/Monocyte-p50-ChIP-Chip(Schreiber_et_al.)/Homer	GGGGGAATCCCC	1e-15	-36.67	0	128	5.53	2.46	2.25
MITF	MITF(bHLH)/MastCells-MITF-ChIP-Seq(GSE48085)/Homer	RTCATGTGAC	1e-13	-30.75	0	772	33.38	26.35	1.27
MafA	MafA(bZIP)/Islet-MafA-ChIP-Seq(GSE30298)/Homer	TGCTGACTCA	1e-13	-30.34	0	731	31.6	24.76	1.28
Atf7	Atf7(bZIP)/3T3L1-Atf7-ChIP-Seq(GSE56872)/Homer	NGRTGACGTCAY	1e-11	-25.86	0	376	16.26	11.5	1.41
HLF	HLF(bZIP)/HSC-HLF.Flag-ChIP-Seq(GSE69817)/Homer	RTTATGYAAB	1e-10	-23.55	0	599	25.9	20.32	1.27
Atf4	Atf4(bZIP)/MEF-Atf4-ChIP-Seq(GSE35681)/Homer	MTGATGCAAT	1e-10	-23.37	0	252	10.89	7.19	1.51
Bach2	Bach2(bZIP)/OCILy7-Bach2-ChIP-Seq(GSE44420)/Homer	TGCTGAGTCA	1e-09	-22.81	0	264	11.41	7.67	1.49
Usf2	Usf2(bHLH)/C2C12-Usf2-ChIP-Seq(GSE36030)/Homer	GTCACGTGGT	1e-08	-19.55	0	311	13.45	9.68	1.39
ISRE	ISRE(IRF)/ThioMac-LPS-Expression(GSE23622)/Homer	AGTTTCASTTTC	1e-08	-18.62	0	149	6.44	3.95	1.63
MafB	MafB(bZIP)/BMM-Mafb-ChIP-Seq(GSE75722)/Homer	WNTGCTGASTCAGCANWTTY	1e-08	-18.49	0	413	17.86	13.67	1.31
CREB5	CREB5(bZIP)/LNCaP-CREB5.V5-ChIP-Seq(GSE137775)/Homer	VVATGACGTCAT	1e-07	-18.38	0	299	12.93	9.35	1.38
CEBP:AP1	CEBP:AP1(bZIP)/ThioMac-CEBPb-ChIP-Seq(GSE21512)/Homer	DRTGTTGCAA	1e-07	-17.89	0	557	24.08	19.4	1.24
Atf2	Atf2(bZIP)/3T3L1-Atf2-ChIP-Seq(GSE56872)/Homer	NRRTGACGTCAT	1e-07	-16.94	0	266	11.5	8.26	1.39
CRE	CRE(bZIP)/Promoter/Homer	CSGTGACGTCAC	1e-07	-16.76	0	177	7.65	5.05	1.51
Chop	Chop(bZIP)/MEF-Chop-ChIP-Seq(GSE35681)/Homer	ATTGCATCAT	1e-06	-15.78	0	185	8	5.41	1.48
c-Jun-CRE	c-Jun-CRE(bZIP)/K562-cJun-ChIP-Seq(GSE31477)/Homer	ATGACGTCATCY	1e-06	-15.6	0	248	10.72	7.73	1.39
MafK	MafK(bZIP)/C2C12-MafK-ChIP-Seq(GSE36030)/Homer	GCTGASTCAGCA	1e-06	-14.21	0	259	11.2	8.28	1.35
COUP-TFII	COUP-TFII(NR)/K562-NR2F1-ChIP-Seq(Encode)/Homer	GKBCARAGGTCA	1e-06	-13.9	0	985	42.59	37.72	1.13
Stat3+il21	Stat3+il21(Stat)/CD4-Stat3-ChIP-Seq(GSE19198)/Homer	SVYTTCCNGGAARB	1e-05	-13.73	0	527	22.78	18.83	1.21
JunD	JunD(bZIP)/K562-JunD-ChIP-Seq/Homer	ATGACGTCATCN	1e-05	-12.47	0.0001	91	3.93	2.37	1.66
Oct4	Oct4(POU,Homeobox)/mES-Oct4-ChIP-Seq(GSE11431)/Homer	ATTTGCATAW	1e-05	-11.71	0.0001	273	11.8	9.11	1.3
Oct2	Oct2(POU,Homeobox)/Bcell-Oct2-ChIP-Seq(GSE21512)/Homer	ATATGCAAAT	1e-05	-11.6	0.0001	178	7.7	5.53	1.39
EAR2	EAR2(NR)/K562-NR2F6-ChIP-Seq(Encode)/Homer	NRBCARRGGTCA	1e-05	-11.56	0.0001	920	39.78	35.47	1.12
USF1	USF1(bHLH)/GM12878-Usf1-ChIP-Seq(GSE32465)/Homer	SGTCACGTGR	0.0001	-11.22	0.0002	357	15.43	12.45	1.24
NeuroG2	NeuroG2(bHLH)/Fibroblast-NeuroG2-ChIP-Seq(GSE75910)/Homer	ACCATCTGTT	0.0001	-10.81	0.0002	911	39.39	35.25	1.12
Stat3	Stat3(Stat)/mES-Stat3-ChIP-Seq(GSE11431)/Homer	CTTCCGGGAA	0.0001	-10.78	0.0002	367	15.87	12.91	1.23
NFE2L2	NFE2L2(bZIP)/HepG2-NFE2L2-ChIP-Seq(Encode)/Homer	AWWWTGCTGAGTCAT	0.0001	-10.74	0.0002	96	4.15	2.66	1.56
STAT4	STAT4(Stat)/CD4-Stat4-ChIP-Seq(GSE22104)/Homer	NYTTCCWGGAAR	0.0001	-10.64	0.0003	652	28.19	24.48	1.15
Oct6	Oct6(POU,Homeobox)/NPC-Pou3f1-ChIP-Seq(GSE35496)/Homer	WATGCAAATGAG	0.0001	-10.61	0.0003	245	10.59	8.17	1.3
ERE	ERE(NR),IR3/MCF7-ERa-ChIP-Seq(Unpublished)/Homer	VAGGTCACNSTGACC	0.0001	-10.49	0.0003	207	8.95	6.74	1.33
Oct11	Oct11(POU,Homeobox)/NCIH1048-POU2F3-ChIP-seq(GSE115123)/Homer	GATTTGCATA	0.0001	-10.45	0.0003	204	8.82	6.63	1.33
CLOCK	CLOCK(bHLH)/Liver-Clock-ChIP-Seq(GSE39860)/Homer	GHCACGTG	0.0001	-9.79	0.0006	395	17.08	14.18	1.2
NFATC2	NFATC2(RHD)/Islets-NFATC2-ChIP-Seq(GSE158496)/Homer	WTTTTCCATTGS	0.0001	-9.746	0.0006	1093	47.25	43.25	1.09
Nrf2	Nrf2(bZIP)/Lymphoblast-Nrf2-ChIP-Seq(GSE37589)/Homer	HTGCTGAGTCAT	0.0001	-9.657	0.0006	87	3.76	2.43	1.55
NF-E2	NF-E2(bZIP)/K562-NFE2-ChIP-Seq(GSE31477)/Homer	GATGACTCAGCA	0.001	-8.969	0.0012	97	4.19	2.83	1.48
Gsx2	Gsx2(Homeobox)/LGE-Gsx2.Flag-ChIP-Seq(GSE162589)/Homer	CTAATTAGSN	0.001	-8.807	0.0014	711	30.74	27.33	1.12
Olig2	Olig2(bHLH)/Neuron-Olig2-ChIP-Seq(GSE30882)/Homer	RCCATMTGTT	0.001	-8.787	0.0014	1086	46.95	43.2	1.09
IRF2	IRF2(IRF)/Erythroblas-IRF2-ChIP-Seq(GSE36985)/Homer	GAAASYGAAASY	0.001	-8.643	0.0016	216	9.34	7.32	1.28
Bach1	Bach1(bZIP)/K562-Bach1-ChIP-Seq(GSE31477)/Homer	AWWNTGCTGAGTCAT	0.001	-8.422	0.0019	96	4.15	2.85	1.46
BMAL1	BMAL1(bHLH)/Liver-Bmal1-ChIP-Seq(GSE39860)/Homer	GNCACGTG	0.001	-8.347	0.002	1046	45.22	41.61	1.09
Rbpj1	Rbpj1(?)/Panc1-Rbpj1-ChIP-Seq(GSE47459)/Homer	HTTTCCCASG	0.001	-8.171	0.0024	904	39.08	35.61	1.1
STAT5	STAT5(Stat)/mCD4+-Stat5-ChIP-Seq(GSE12346)/Homer	RTTTCTNAGAAA	0.001	-8.025	0.0027	257	11.11	9	1.23
Brn1	Brn1(POU,Homeobox)/NPC-Brn1-ChIP-Seq(GSE35496)/Homer	TATGCWAATBAV	0.001	-7.906	0.003	179	7.74	5.99	1.29
EBF2	EBF2(EBF)/BrownAdipose-EBF2-ChIP-Seq(GSE97114)/Homer	NABTCCCWDGGGAVH	0.001	-7.855	0.0031	606	26.2	23.19	1.13
IRF1	IRF1(IRF)/PBMC-IRF1-ChIP-Seq(GSE43036)/Homer	GAAAGTGAAAGT	0.001	-7.842	0.0031	256	11.07	8.99	1.23
T1ISRE	T1ISRE(IRF)/ThioMac-Ifnb-Expression/Homer	ACTTTCGTTTCT	0.001	-7.658	0.0037	36	1.56	0.84	1.86
COUP-TFII	COUP-TFII(NR)/Artia-Nr2f2-ChIP-Seq(GSE46497)/Homer	AGRGGTCA	0.001	-7.553	0.004	1086	46.95	43.54	1.08
NPAS	NPAS(bHLH)/Liver-NPAS-ChIP-Seq(GSE39860)/Homer	NVCACGTG	0.001	-7.473	0.0043	922	39.86	36.56	1.09
Emx2	Emx2(Homeobox)/Cortex-Emx2-ChIP-Seq(GSE183130)/Homer	NVCTAATTAG	0.001	-7.394	0.0045	646	27.93	24.97	1.12
Max	Max(bHLH)/K562-Max-ChIP-Seq(GSE31477)/Homer	RCCACGTGGYYN	0.001	-7.371	0.0046	448	19.37	16.8	1.15
HRE	HRE(HSF)/Striatum-HSF1-ChIP-Seq(GSE38000)/Homer	TTCTAGAABNTTCTA	0.001	-7.296	0.0049	162	7	5.42	1.29
p73	p73(p53)/Trachea-p73-ChIP-Seq(PRJNA310161)/Homer	NRRRCAWGTCCDGRCATGYY	0.001	-7.269	0.0049	38	1.64	0.93	1.76
NFAT:AP1	NFAT:AP1(RHD,bZIP)/Jurkat-NFATC1-ChIP-Seq(Jolma_et_al.)/Homer	SARTGGAAAAWRTGAGTCAB	0.001	-7.207	0.0051	133	5.75	4.33	1.33
STAT1	STAT1(Stat)/HelaS3-STAT1-ChIP-Seq(GSE12782)/Homer	NATTTCCNGGAAAT	0.001	-7.111	0.0056	220	9.51	7.69	1.24
ZNF317	ZNF317(Zf)/HEK293-ZNF317.GFP-ChIP-Seq(GSE58341)/Homer	GTCWGCTGTYYCTCT	0.01	-6.772	0.0077	82	3.55	2.48	1.43
LXRE	LXRE(NR),DR4/RAW-LXRb.biotin-ChIP-Seq(GSE21512)/Homer	RGGTTACTANAGGTCA	0.01	-6.554	0.0095	76	3.29	2.29	1.44
En1	En1(Homeobox)/SUM149-EN1-ChIP-Seq(GSE120957)/Homer	NDCTAATTAS	0.01	-6.427	0.0106	904	39.08	36.11	1.08
bHLHE41	bHLHE41(bHLH)/proB-Bhlhe41-ChIP-Seq(GSE93764)/Homer	KCACGTGMCN	0.01	-6.173	0.0135	605	26.16	23.58	1.11
LHX9	LHX9(Homeobox)/Hct116-LHX9.V5-ChIP-Seq(GSE116822)/Homer	NGCTAATTAG	0.01	-6.07	0.0147	722	31.21	28.51	1.09
IRF3	IRF3(IRF)/BMDM-Irf3-ChIP-Seq(GSE67343)/Homer	AGTTTCAKTTTC	0.01	-6.011	0.0154	460	19.89	17.61	1.13
n-Myc	n-Myc(bHLH)/mES-nMyc-ChIP-Seq(GSE11431)/Homer	VRCCACGTGG	0.01	-5.875	0.0174	426	18.42	16.24	1.13
NFAT	NFAT(RHD)/Jurkat-NFATC1-ChIP-Seq(Jolma_et_al.)/Homer	ATTTTCCATT	0.01	-5.764	0.0192	486	21.01	18.74	1.12
HRE	HRE(HSF)/HepG2-HSF1-ChIP-Seq(GSE31477)/Homer	BSTTCTRGAABVTTCYAGAA	0.01	-5.604	0.0223	114	4.93	3.8	1.3
Npas4	Npas4(bHLH)/Neuron-Npas4-ChIP-Seq(GSE127793)/Homer	NHRTCACGACDN	0.01	-5.594	0.0223	396	17.12	15.08	1.14
TCF4	TCF4(bHLH)/SHSY5Y-TCF4-ChIP-Seq(GSE96915)/Homer	SMCATCTGKH	0.01	-5.571	0.0225	885	38.26	35.57	1.08
FXR	FXR(NR),IR1/Liver-FXR-ChIP-Seq(Chong_et_al.)/Homer	AGGTCANTGACCTB	0.01	-5.504	0.0237	264	11.41	9.73	1.17
NeuroD1	NeuroD1(bHLH)/Islet-NeuroD1-ChIP-Seq(GSE30298)/Homer	GCCATCTGTT	0.01	-5.432	0.0252	497	21.49	19.29	1.11
MafF	MafF(bZIP)/HepG2-MafF-ChIP-Seq(GSE31477)/Homer	HWWGTCAGCAWWTTT	0.01	-5.38	0.0262	220	9.51	7.99	1.19
Atoh7	Atoh7(bHLH)/Retina-Atoh7-CutnRun(GSE156756)/Homer	KRRCAGCTGGTS	0.01	-5.175	0.0318	470	20.32	18.24	1.11
Atoh1	Atoh1(bHLH)/Cerebellum-Atoh1-ChIP-Seq(GSE22111)/Homer	VNRVCAGCTGGY	0.01	-5.173	0.0318	642	27.76	25.42	1.09
THRa	THRa(NR)/C17.2-THRa-ChIP-Seq(GSE38347)/Homer	GGTCANYTGAGGWCA	0.01	-5.019	0.0363	299	12.93	11.25	1.15
Srebp1a	Srebp1a(bHLH)/HepG2-Srebp1a-ChIP-Seq(GSE31477)/Homer	RTCACSCCAY	0.01	-4.954	0.0383	128	5.53	4.43	1.25
DLX2	DLX2(Homeobox)/BasalGanglia-Dlx2-ChIP-seq(GSE124936)/Homer	NNNTAATTAS	0.01	-4.909	0.0396	731	31.6	29.26	1.08
GRE	GRE(NR),IR3/RAW264.7-GRE-ChIP-Seq(Unpublished)/Homer	VAGRACAKWCTGTYC	0.01	-4.866	0.0409	176	7.61	6.34	1.2
VDR	VDR(NR),DR3/GM10855-VDR+vitD-ChIP-Seq(GSE22484)/Homer	ARAGGTCANWGAGTTCANNN	0.01	-4.842	0.0414	141	6.1	4.96	1.23
ZNF322	ZNF322(Zf)/HEK293-ZNF322.GFP-ChIP-Seq(GSE58341)/Homer	GAGCCTGGTACTGWGCCTGR	0.01	-4.782	0.0435	197	8.52	7.18	1.19
WT1	WT1(Zf)/Kidney-WT1-ChIP-Seq(GSE90016)/Homer	MCTCCCMCRCAB	0.01	-4.71	0.0462	422	18.24	16.38	1.11
EBF1	EBF1(EBF)/Near-E2A-ChIP-Seq(GSE21512)/Homer	GTCCCCWGGGGA	0.01	-4.674	0.0474	631	27.28	25.12	1.09
MyoG	MyoG(bHLH)/C2C12-MyoG-ChIP-Seq(GSE36024)/Homer	AACAGCTG	0.01	-4.643	0.0483	600	25.94	23.83	1.09
BHLHA15	BHLHA15(bHLH)/NIH3T3-BHLHB8.HA-ChIP-Seq(GSE119782)/Homer	NAMCAGCTGK	0.01	-4.638	0.0483	798	34.5	32.19	1.07

### Sheet: Myeloid_Lost
TF	Motif Name	Consensus	P-value	Log P-value	q_value	n_target_with_motif	pct_target	pct_background	fold_enrichment

### Sheet: TCells_Gained
TF	Motif Name	Consensus	P-value	Log P-value	q_value	n_target_with_motif	pct_target	pct_background	fold_enrichment
Fra2	Fra2(bZIP)/Striatum-Fra2-ChIP-Seq(GSE43429)/Homer	GGATGACTCATC	1e-06	-14.31	0.0003	48	27.59	13.4	2.06
NFkB-p65-Rel	NFkB-p65-Rel(RHD)/ThioMac-LPS-Expression(GSE23622)/Homer	GGAAATTCCC	1e-05	-12.91	0.0006	15	8.62	1.99	4.33
Fli1	Fli1(ETS)/CD8-FLI-ChIP-Seq(GSE20898)/Homer	NRYTTCCGGH	1e-05	-12	0.001	113	64.94	48.17	1.35
ERG	ERG(ETS)/VCaP-ERG-ChIP-Seq(GSE14097)/Homer	ACAGGAAGTG	1e-05	-11.72	0.001	129	74.14	58.15	1.27
JunB	JunB(bZIP)/DendriticCells-Junb-ChIP-Seq(GSE36099)/Homer	RATGASTCAT	0.0001	-11.5	0.001	48	27.59	14.81	1.86
HRE	HRE(HSF)/Striatum-HSF1-ChIP-Seq(GSE38000)/Homer	TTCTAGAABNTTCTA	0.0001	-11.15	0.0011	24	13.79	5.22	2.64
Etv2	Etv2(ETS)/ES-ER71-ChIP-Seq(GSE59402)/Homer	NNAYTTCCTGHN	0.0001	-11.04	0.0011	102	58.62	42.64	1.37
AP-1	AP-1(bZIP)/ThioMac-PU.1-ChIP-Seq(GSE21512)/Homer	VTGACTCATC	0.0001	-10.93	0.0011	56	32.18	18.82	1.71
Fos	Fos(bZIP)/TSC-Fos-ChIP-Seq(GSE110950)/Homer	NDATGASTCAYN	0.0001	-10.58	0.0013	48	27.59	15.34	1.8
TEAD4	TEAD4(TEA)/Tropoblast-Tead4-ChIP-Seq(GSE37350)/Homer	CCWGGAATGY	0.0001	-10.45	0.0014	51	29.31	16.79	1.75
Fosl2	Fosl2(bZIP)/3T3L1-Fosl2-ChIP-Seq(GSE56872)/Homer	NATGASTCABNN	0.0001	-10.23	0.0016	36	20.69	10.28	2.01
EWS:ERG-fusion	EWS:ERG-fusion(ETS)/CADO_ES1-EWS:ERG-ChIP-Seq(SRA014231)/Homer	ATTTCCTGTN	0.0001	-10.22	0.0016	80	45.98	31.32	1.47
Fra1	Fra1(bZIP)/BT549-Fra1-ChIP-Seq(GSE46166)/Homer	NNATGASTCATH	0.0001	-10.09	0.0016	46	26.44	14.72	1.8
Atf3	Atf3(bZIP)/GBM-ATF3-ChIP-Seq(GSE33912)/Homer	DATGASTCATHN	0.001	-8.932	0.0045	50	28.74	17.31	1.66
ELF5	ELF5(ETS)/T47D-ELF5-ChIP-Seq(GSE30407)/Homer	ACVAGGAAGT	0.001	-8.865	0.0045	73	41.95	28.79	1.46
ETV4	ETV4(ETS)/HepG2-ETV4-ChIP-Seq(ENCODE)/Homer	ACCGGAAGTG	0.001	-8.185	0.0082	107	61.49	48.16	1.28
EWS:FLI1-fusion	EWS:FLI1-fusion(ETS)/SK_N_MC-EWS:FLI1-ChIP-Seq(SRA014231)/Homer	VACAGGAAAT	0.001	-8.105	0.0084	71	40.8	28.42	1.44
ELF3	ELF3(ETS)/PDAC-ELF3-ChIP-Seq(GSE64557)/Homer	ANCAGGAAGT	0.001	-8.046	0.0084	75	43.1	30.56	1.41
TEAD1	TEAD1(TEAD)/HepG2-TEAD1-ChIP-Seq(Encode)/Homer	CYRCATTCCA	0.001	-7.995	0.0084	51	29.31	18.46	1.59
BATF	BATF(bZIP)/Th17-BATF-ChIP-Seq(GSE39756)/Homer	DATGASTCAT	0.001	-7.456	0.0136	47	27.01	16.94	1.59
MafK	MafK(bZIP)/C2C12-MafK-ChIP-Seq(GSE36030)/Homer	GCTGASTCAGCA	0.001	-7.345	0.0145	25	14.37	7.12	2.02
GABPA	GABPA(ETS)/Jurkat-GABPa-ChIP-Seq(GSE17954)/Homer	RACCGGAAGT	0.001	-7.218	0.0157	93	53.45	41.19	1.3
ETV1	ETV1(ETS)/GIST48-ETV1-ChIP-Seq(GSE22441)/Homer	AACCGGAAGT	0.001	-7.093	0.017	115	66.09	54.05	1.22
EHF	EHF(ETS)/LoVo-EHF-ChIP-Seq(GSE49402)/Homer	AVCAGGAAGT	0.01	-6.797	0.022	101	58.05	46.19	1.26
Bach2	Bach2(bZIP)/OCILy7-Bach2-ChIP-Seq(GSE44420)/Homer	TGCTGAGTCA	0.01	-6.728	0.0226	22	12.64	6.19	2.04
ETS1	ETS1(ETS)/Jurkat-ETS1-ChIP-Seq(GSE17954)/Homer	ACAGGAAGTG	0.01	-6.705	0.0226	101	58.05	46.29	1.25
TEAD	TEAD(TEA)/Fibroblast-PU.1-ChIP-Seq(Unpublished)/Homer	YCWGGAATGY	0.01	-6.651	0.0226	35	20.11	11.9	1.69
Elk1	Elk1(ETS)/Hela-Elk1-ChIP-Seq(GSE31477)/Homer	HACTTCCGGY	0.01	-6.621	0.0226	64	36.78	26.16	1.41
NFATC2	NFATC2(RHD)/Islets-NFATC2-ChIP-Seq(GSE158496)/Homer	WTTTTCCATTGS	0.01	-6.517	0.0241	91	52.3	40.84	1.28
FOXP1	FOXP1(Forkhead)/H9-FOXP1-ChIP-Seq(GSE31006)/Homer	NYYTGTTTACHN	0.01	-6.276	0.0296	29	16.67	9.44	1.77
FOXK2	FOXK2(Forkhead)/U2OS-FOXK2-ChIP-Seq(E-MTAB-2204)/Homer	SCHTGTTTACAT	0.01	-6.171	0.0318	38	21.84	13.64	1.6
Sox2	Sox2(HMG)/mES-Sox2-ChIP-Seq(GSE11431)/Homer	BCCATTGTTC	0.01	-6.045	0.035	48	27.59	18.59	1.48
Jun-AP1	Jun-AP1(bZIP)/K562-cJun-ChIP-Seq(GSE31477)/Homer	GATGASTCATCN	0.01	-6.036	0.035	25	14.37	7.83	1.84
TEAD3	TEAD3(TEA)/HepG2-TEAD3-ChIP-Seq(Encode)/Homer	TRCATTCCAG	0.01	-5.793	0.0423	53	30.46	21.33	1.43
PU.1	PU.1(ETS)/ThioMac-PU.1-ChIP-Seq(GSE21512)/Homer	AGAGGAAGTG	0.01	-5.783	0.0423	59	33.91	24.42	1.39
FOXK1	FOXK1(Forkhead)/HEK293-FOXK1-ChIP-Seq(GSE51673)/Homer	NVWTGTTTAC	0.01	-5.699	0.0439	52	29.89	20.92	1.43
PRDM10	PRDM10(Zf)/HEK293-PRDM10.eGFP-ChIP-Seq(Encode)/Homer	TGGTACATTCCA	0.01	-5.687	0.0439	39	22.41	14.51	1.54

### Sheet: TCells_Lost
TF	Motif Name	Consensus	P-value	Log P-value	q_value	n_target_with_motif	pct_target	pct_background	fold_enrichment
GATA:SCL	GATA:SCL(Zf,bHLH)/Ter119-SCL-ChIP-Seq(GSE18720)/Homer	CRGCTGBNGNSNNSAGATAA	0.0001	-11.15	0.0068	6	42.86	4.32	9.92
TRPS1	TRPS1(Zf)/MCF7-TRPS1-ChIP-Seq(GSE107013)/Homer	AGATAAGANN	0.001	-8.802	0.0355	13	92.86	43.14	2.15
Gata4	Gata4(Zf)/Heart-Gata4-ChIP-Seq(GSE35151)/Homer	NBWGATAAGR	0.001	-8.187	0.0438	10	71.43	24.43	2.92
